# Cartography of opportunistic pathogens and antibiotic resistance genes in a tertiary hospital environment

**DOI:** 10.1101/644740

**Authors:** Kern Rei Chng, Chenhao Li, Denis Bertrand, Amanda Hui Qi Ng, Junmei Samantha Kwah, Hwee Meng Low, Chengxuan Tong, Maanasa Natrajan, Michael Hongjie Zhang, Licheng Xu, Karrie Kwan Ki Ko, Eliza Xin Pei Ho, Tamar V. Av-Shalom, Jeanette Woon Pei Teo, Chiea Chuen Khor, MetaSUB Consortium, Swaine L. Chen, Christopher E. Mason, Tek N Oon, Kalisvar Marimuthu, Brenda Ang, Niranjan Nagarajan

**Affiliations:** Genome Institute of Singapore, 60 Biopolis Street, #02-01 Genome, Singapore 138672, Singapore; Singapore University of Technology and Design, 8 Somapah Rd, Singapore 487372, Singapore; Department of Microbiology, Singapore General Hospital, Singapore 169856, Singapore; Department of Molecular Pathology, Singapore General Hospital, Singapore 169856, Singapore; Duke-NUS Graduate Medical School, Singapore 169857, Singapore; Department of Laboratory Medicine, National University Hospital, 5 Lower Kent Ridge Road, Main Building I, Singapore 119074, Singapore; Department of Physiology and Biophysics, Weill Cornell Medicine, New York 10065, USA; Institute of Infectious Diseases and Epidemiology, Tan Tock Seng Hospital, 11 Jalan Tan Tock Seng, Singapore 304833, Singapore; National University of Singapore, 21 Lower Kent Ridge Road, Singapore 119077, Singapore

## Abstract

There is growing attention surrounding hospital acquired infections (HAIs) due to high associated healthcare costs, compounded by the scourge of widespread multi-antibiotic resistance. Although hospital environment disinfection is well acknowledged to be key for infection control, an understanding of colonization patterns and resistome profiles of environment-dwelling microbes is currently lacking. We report the first extensive genomic characterization of microbiomes (428), common HAI-associated microbes (891) and transmissible drug resistance cassettes (1435) in a tertiary hospital environment based on a 3-timepoint sampling (1 week and >1 year apart) of 179 sites from 45 beds. Deep shotgun metagenomic sequencing unveiled two distinct ecological niches of microbes and antibiotic resistance genes characterized by biofilm-forming and human microbiome influenced environments that display corresponding patterns of divergence over space and time. To study common nosocomial pathogens that were typically present at low abundances, a combination of culture enrichment and long-read nanopore sequencing was used to obtain thousands of high contiguity genomes (2347), phage sequences (1693) and closed plasmids (5910), a significant fraction of which (>60%) are not represented in current sequence databases. These high-quality assemblies and metadata enabled a rich characterization of resistance gene combinations, phage diversity, plasmid architectures, and the dynamic nature of hospital environment resistomes and their reservoirs. Phylogenetic analysis identified multidrug resistant strains as being more widely distributed and stably colonizing across hospital sites. Further genomic comparisons with clinical isolates across multiple species supports the hypothesis that multidrug resistant strains can persist in the hospital environment for extended periods (>8 years) to opportunistically infect patients. These findings highlight the importance of characterizing antibiotic resistance reservoirs in the hospital environment and establishes the feasibility of systematic genomic surveys to help target resources more efficiently for preventing HAIs.
