## Supplementary File 1 for "Cartography of opportunistic pathogens and antibiotic resistance genes in a tertiary hospital environment"

### Sheet: Hospital
Date of Collection	Sample ID	Timepoint	Hospital Floor	Ward Type	Ward/Room Number	Sample Type	Bed Number	Surface Material	Illumina Library ID
2017-11-23	HMA001	1	7	MDRO	1	Aerator		Metal	WEE287
2017-11-28	HMA001_02	2	7	MDRO	1	Aerator		Metal	WEE125
2019-05-21	HMR004	3	7	MDRO	1	Aerator		Metal	MEE003
2017-11-24	HMA004	1	7	MDRO	2	Aerator		Metal	WEE315
2017-11-30	HMA004_02	2	7	MDRO	2	Aerator		Metal	WEE074
2019-05-27	HMR054	3	7	MDRO	2	Aerator		Metal	MEE049
2017-11-24	HMA007	1	9	MDRO	3	Aerator		Metal	WEE342
2017-11-29	HMA007_02	2	9	MDRO	3	Aerator		Metal	WEE233
2019-05-21	HMR009	3	9	MDRO	3	Aerator		Metal	MEE008
2017-11-24	HMA010	1	9	MDRO	4	Aerator		Metal	WEE290
2017-11-30	HMA010_02	2	9	MDRO	4	Aerator		Metal	WEE214
2019-05-27	HMR066	3	9	MDRO	4	Aerator		Metal	MEE061
2017-11-23	HMA018	1	7	Standard	1	Aerator		Metal	WEE362
2017-11-30	HMA018_02	2	7	Standard	1	Aerator		Metal	WEE137
2019-05-30	HMR076	3	7	Standard	1	Aerator		Metal	MEE070
2017-11-23	HMA021	1	7	Standard	2	Aerator		Metal	WEE351
2017-11-30	HMA021_02	2	7	Standard	2	Aerator		Metal	WEE358
2019-05-21	HMR014	3	7	Standard	2	Aerator		Metal	MEE010
2017-11-23	HMA024	1	7	Standard	3	Aerator		Metal	WEE355
2017-11-30	HMA024_02	2	7	Standard	3	Aerator		Metal	WEE219
2019-05-21	HMR020	3	7	Standard	3	Aerator		Metal	MEE016
2017-11-23	HMA027	1	9	Standard	4	Aerator		Metal	WEE356
2017-11-30	HMA027_02	2	9	Standard	4	Aerator		Metal	WEE337
2019-05-30	HMR079	3	9	Standard	4	Aerator		Metal	MEE073
2017-11-24	HMA030	1	7	Isolation room	1	Aerator		Metal	WEE025
2017-11-28	HMA030_02	2	7	Isolation room	1	Aerator		Metal	WEE026
2019-05-30	HMR069	3	7	Isolation room	1	Aerator		Metal	MEE063
2017-11-24	HMA033	1	9	Isolation room	2	Aerator		Metal	WEE142
2017-11-29	HMA033_02	2	9	Isolation room	2	Aerator		Metal	WEE240
2019-05-30	HMR071	3	9	Isolation room	2	Aerator		Metal	MEE065
2017-11-24	HMA036	1	8	Isolation room	3	Aerator		Metal	WEE139
2017-11-28	HMA036_02	2	8	Isolation room	3	Aerator		Metal	WEE027
2019-05-22	HMR021	3	8	Isolation room	3	Aerator		Metal	MEE017
2017-11-24	HMA039	1	5	Isolation room	4	Aerator		Metal	WEE028
2017-11-28	HMA039_02	2	5	Isolation room	4	Aerator		Metal	WEE298
2019-05-22	HMR028	3	5	Isolation room	4	Aerator		Metal	MEE024
2017-11-24	HMA042	1	11	Isolation room	5	Aerator		Metal	WEE029
2017-11-28	HMA042_02	2	11	Isolation room	5	Aerator		Metal	WEE030
2019-05-22	HMR035	3	11	Isolation room	5	Aerator		Metal	MEE030
2019-05-21	HMR001	3	7	MDRO	1	Bed Rail	2	Metal	MEE001
2019-05-27	HMR042	3	7	MDRO	2	Bed Rail	1	Plastic	MEE037
2019-05-27	HMR045	3	7	MDRO	2	Bed Rail	2	Metal	MEE040
2019-05-27	HMR048	3	7	MDRO	2	Bed Rail	4	Plastic	MEE043
2019-05-27	HMR051	3	7	MDRO	2	Bed Rail	5	Plastic	MEE046
2019-05-21	HMR006	3	9	MDRO	3	Bed Rail	2	Plastic	MEE005
2019-05-27	HMR057	3	9	MDRO	4	Bed Rail	2	Plastic	MEE052
2019-05-27	HMR060	3	9	MDRO	4	Bed Rail	3	Plastic	MEE055
2019-05-27	HMR063	3	9	MDRO	4	Bed Rail	4	Plastic	MEE058
2019-05-30	HMR073	3	7	Standard	1	Bed Rail	2	Metal	MEE067
2019-05-21	HMR011	3	7	Standard	2	Bed Rail	5	Metal	X
2019-05-21	HMR016	3	7	Standard	3	Bed Rail	4	Metal	MEE012
2017-11-24	HMBR121	1	7	Isolation room	1	Bed Rail		Metal	WEE157
2017-11-28	HMBR121_02	2	7	Isolation room	1	Bed Rail		Metal	WEE036
2017-11-24	HMBR124	1	9	Isolation room	2	Bed Rail		Plastic	WEE381
2017-11-29	HMBR124_02	2	9	Isolation room	2	Bed Rail		Plastic	WEE238
2017-11-24	HMBR127	1	8	Isolation room	3	Bed Rail		Plastic	WEE151
2017-11-28	HMBR127_02	2	8	Isolation room	3	Bed Rail		Plastic	WEE037
2019-05-22	HMR022	3	8	Isolation room	3	Bed Rail		Plastic	MEE018
2017-11-24	HMBR130	1	5	Isolation room	4	Bed Rail		Plastic	WEE038
2017-11-29	HMBR130_02	2	5	Isolation room	4	Bed Rail		Plastic	WEE218
2019-05-22	HMR029	3	5	Isolation room	4	Bed Rail		Plastic	MEE025
2017-11-24	HMBR133	1	11	Isolation room	5	Bed Rail		Plastic	WEE039
2017-11-28	HMBR133_02	2	11	Isolation room	5	Bed Rail		Plastic	WEE040
2019-05-22	HMR036	3	11	Isolation room	5	Bed Rail		Plastic	MEE031
2017-11-23	HMBR001	1	7	MDRO	1	Bed Rails	1	Metal	WEE269
2017-11-28	HMBR001_02	2	7	MDRO	1	Bed Rails	1	Metal	WEE198
2017-11-23	HMBR004	1	7	MDRO	1	Bed Rails	2	Metal	WEE310
2017-11-28	HMBR004_02	2	7	MDRO	1	Bed Rails	2	Plastic	WEE192
2017-11-23	HMBR007	1	7	MDRO	1	Bed Rails	3	Metal	WEE309
2017-11-28	HMBR007_02	2	7	MDRO	1	Bed Rails	3	Metal	WEE154
2017-11-23	HMBR010	1	7	MDRO	1	Bed Rails	4	Metal	WEE281
2017-11-28	HMBR010_02	2	7	MDRO	1	Bed Rails	4	Metal	WEE169
2017-11-23	HMBR013	1	7	MDRO	1	Bed Rails	5	Metal	WEE271
2017-11-28	HMBR013_02	2	7	MDRO	1	Bed Rails	5	Metal	WEE145
2017-11-24	HMBR016	1	7	MDRO	2	Bed Rails	1	Metal	WEE296
2017-11-30	HMBR016_02	2	7	MDRO	2	Bed Rails	1	Metal	WEE059
2017-11-24	HMBR019	1	7	MDRO	2	Bed Rails	2	Metal	WEE305
2017-11-30	HMBR019_02	2	7	MDRO	2	Bed Rails	2	Metal	WEE062
2017-11-24	HMBR022	1	7	MDRO	2	Bed Rails	3	Plastic	WEE303
2017-11-30	HMBR022_02	2	7	MDRO	2	Bed Rails	3	Plastic	WEE065
2017-11-24	HMBR025	1	7	MDRO	2	Bed Rails	4	Metal	WEE306
2017-11-30	HMBR025_02	2	7	MDRO	2	Bed Rails	4	Metal	WEE068
2017-11-24	HMBR028	1	7	MDRO	2	Bed Rails	5	Metal	WEE302
2017-11-30	HMBR028_02	2	7	MDRO	2	Bed Rails	5	Metal	WEE072
2017-11-24	HMBR031	1	9	MDRO	3	Bed Rails	1	Plastic	WEE185
2017-11-29	HMBR031_02	2	9	MDRO	3	Bed Rails	1	Plastic	WEE227
2017-11-24	HMBR034	1	9	MDRO	3	Bed Rails	2	Plastic	WEE294
2017-11-29	HMBR034_02	2	9	MDRO	3	Bed Rails	2	Plastic	WEE221
2017-11-24	HMBR037	1	9	MDRO	3	Bed Rails	3	Plastic	WEE275
2017-11-29	HMBR037_02	2	9	MDRO	3	Bed Rails	3	Plastic	WEE200
2017-11-24	HMBR040	1	9	MDRO	3	Bed Rails	4	Plastic	WEE208
2017-11-29	HMBR040_02	2	9	MDRO	3	Bed Rails	4	Plastic	WEE206
2017-11-24	HMBR043	1	9	MDRO	3	Bed Rails	5	Plastic	WEE259
2017-11-29	HMBR043_02	2	9	MDRO	3	Bed Rails	5	Plastic	WEE216
2017-11-24	HMBR046	1	9	MDRO	4	Bed Rails	1	Plastic	WEE256
2017-11-30	HMBR046_02	2	9	MDRO	4	Bed Rails	1	Plastic	WEE225
2017-11-24	HMBR049	1	9	MDRO	4	Bed Rails	2	Plastic	WEE243
2017-11-30	HMBR049_02	2	9	MDRO	4	Bed Rails	2	Plastic	WEE226
2017-11-24	HMBR052	1	9	MDRO	4	Bed Rails	3	Plastic	WEE187
2017-11-30	HMBR052_02	2	9	MDRO	4	Bed Rails	3	Plastic	WEE285
2017-11-24	HMBR055	1	9	MDRO	4	Bed Rails	4	Plastic	WEE239
2017-11-30	HMBR055_02	2	9	MDRO	4	Bed Rails	4	Plastic	WEE270
2017-11-24	HMBR058	1	9	MDRO	4	Bed Rails	5	Plastic	WEE244
2017-11-30	HMBR058_02	2	9	MDRO	4	Bed Rails	5	Plastic	WEE260
2017-11-23	HMBR061	1	7	Standard	1	Bed Rails	1	Metal	WEE080
2017-11-30	HMBR061_02	2	7	Standard	1	Bed Rails	1	Metal	WEE193
2017-11-23	HMBR064	1	7	Standard	1	Bed Rails	2	Metal	WEE184
2017-11-30	HMBR064_02	2	7	Standard	1	Bed Rails	2	Metal	WEE197
2017-11-23	HMBR067	1	7	Standard	1	Bed Rails	3	Metal	WEE097
2017-11-30	HMBR067_02	2	7	Standard	1	Bed Rails	3	Metal	WEE098
2017-11-23	HMBR070	1	7	Standard	1	Bed Rails	4	Metal	WEE107
2017-11-30	HMBR070_02	2	7	Standard	1	Bed Rails	4	Metal	WEE132
2017-11-23	HMBR073	1	7	Standard	1	Bed Rails	5	Plastic	WEE161
2017-11-30	HMBR073_02	2	7	Standard	1	Bed Rails	5	Metal	WEE138
2017-11-23	HMBR076	1	7	Standard	2	Bed Rails	1	Metal	WEE081
2017-11-30	HMBR076_02	2	7	Standard	2	Bed Rails	1	Metal	WEE127
2017-11-23	HMBR079	1	7	Standard	2	Bed Rails	2	Metal	WEE089
2017-11-30	HMBR079_02	2	7	Standard	2	Bed Rails	2	Metal	WEE129
2017-11-23	HMBR082	1	7	Standard	2	Bed Rails	3	Metal	WEE160
2017-11-30	HMBR082_02	2	7	Standard	2	Bed Rails	3	Metal	WEE130
2017-11-23	HMBR085	1	7	Standard	2	Bed Rails	4	Metal	WEE108
2017-11-30	HMBR085_02	2	7	Standard	2	Bed Rails	4	Metal	WEE109
2017-11-23	HMBR088	1	7	Standard	2	Bed Rails	5	Metal	WEE361
2017-11-30	HMBR088_02	2	7	Standard	2	Bed Rails	5	Metal	WEE126
2017-11-23	HMBR091	1	7	Standard	3	Bed Rails	1	Metal	WEE082
2017-11-30	HMBR091_02	2	7	Standard	3	Bed Rails	1	Metal	WEE374
2017-11-23	HMBR094	1	7	Standard	3	Bed Rails	2	Metal	WEE090
2017-11-30	HMBR094_02	2	7	Standard	3	Bed Rails	2	Metal	WEE325
2017-11-23	HMBR097	1	7	Standard	3	Bed Rails	3	Metal	WEE099
2017-11-30	HMBR097_02	2	7	Standard	3	Bed Rails	3	Metal	WEE321
2017-11-23	HMBR100	1	7	Standard	3	Bed Rails	4	Metal	WEE110
2017-11-30	HMBR100_02	2	7	Standard	3	Bed Rails	4	Metal	WEE189
2017-11-23	HMBR103	1	7	Standard	3	Bed Rails	5	Metal	WEE345
2017-11-30	HMBR103_02	2	7	Standard	3	Bed Rails	5	Metal	WEE339
2017-11-23	HMBR106	1	9	Standard	4	Bed Rails	1	Plastic	WEE083
2017-11-30	HMBR106_02	2	9	Standard	4	Bed Rails	1	Plastic	WEE213
2017-11-23	HMBR109	1	9	Standard	4	Bed Rails	2	Plastic	WEE091
2017-11-30	HMBR109_02	2	9	Standard	4	Bed Rails	2	Plastic	WEE222
2017-11-23	HMBR112	1	9	Standard	4	Bed Rails	3	Plastic	WEE100
2017-11-30	HMBR112_02	2	9	Standard	4	Bed Rails	3	Plastic	WEE334
2017-11-23	HMBR115	1	9	Standard	4	Bed Rails	4	Plastic	WEE111
2017-11-30	HMBR115_02	2	9	Standard	4	Bed Rails	4	Plastic	WEE253
2017-11-23	HMBR118	1	9	Standard	4	Bed Rails	5	Plastic	WEE360
2017-11-30	HMBR118_02	2	9	Standard	4	Bed Rails	5	Plastic	WEE373
2017-11-23	HMBL001	1	7	MDRO	1	Bedside Locker	1	Wood	WEE264
2017-11-28	HMBL001_02	2	7	MDRO	1	Bedside Locker	1	Wood	WEE196
2017-11-23	HMBL004	1	7	MDRO	1	Bedside Locker	2	Wood	WEE297
2017-11-28	HMBL004_02	2	7	MDRO	1	Bedside Locker	2	Wood	WEE155
2017-11-23	HMBL007	1	7	MDRO	1	Bedside Locker	3	Wood	WEE291
2017-11-28	HMBL007_02	2	7	MDRO	1	Bedside Locker	3	Wood	WEE140
2017-11-23	HMBL010	1	7	MDRO	1	Bedside Locker	4	Wood	WEE280
2017-11-28	HMBL010_02	2	7	MDRO	1	Bedside Locker	4	Wood	WEE172
2017-11-23	HMBL013	1	7	MDRO	1	Bedside Locker	5	Wood	WEE278
2017-11-28	HMBL013_02	2	7	MDRO	1	Bedside Locker	5	Wood	WEE070
2019-05-21	HMR002	3	7	MDRO	1	Bedside Locker	2	Metal and wood	X
2017-11-24	HMBL016	1	7	MDRO	2	Bedside Locker	1	Wood	WEE276
2017-11-30	HMBL016_02	2	7	MDRO	2	Bedside Locker	1	Wood	WEE058
2017-11-24	HMBL019	1	7	MDRO	2	Bedside Locker	2	Wood	WEE307
2017-11-30	HMBL019_02	2	7	MDRO	2	Bedside Locker	2	Wood	WEE061
2017-11-24	HMBL022	1	7	MDRO	2	Bedside Locker	3	Wood	WEE283
2017-11-30	HMBL022_02	2	7	MDRO	2	Bedside Locker	3	Wood	WEE064
2017-11-24	HMBL025	1	7	MDRO	2	Bedside Locker	4	Wood	WEE308
2017-11-30	HMBL025_02	2	7	MDRO	2	Bedside Locker	4	Wood	WEE067
2017-11-24	HMBL028	1	7	MDRO	2	Bedside Locker	5	Wood	WEE284
2017-11-30	HMBL028_02	2	7	MDRO	2	Bedside Locker	5	Wood	WEE071
2019-05-27	HMR043	3	7	MDRO	2	Bedside Locker	1	Metal and wood	MEE038
2019-05-27	HMR046	3	7	MDRO	2	Bedside Locker	2	Metal and wood	MEE041
2019-05-27	HMR049	3	7	MDRO	2	Bedside Locker	4	Metal and wood	MEE044
2019-05-27	HMR052	3	7	MDRO	2	Bedside Locker	5	Metal and wood	MEE047
2017-11-24	HMBL031	1	9	MDRO	3	Bedside Locker	1	Wood	WEE254
2017-11-29	HMBL031_02	2	9	MDRO	3	Bedside Locker	1	Wood	WEE230
2017-11-24	HMBL034	1	9	MDRO	3	Bedside Locker	2	Wood	WEE322
2017-11-29	HMBL034_02	2	9	MDRO	3	Bedside Locker	2	Wood	WEE201
2017-11-24	HMBL037	1	9	MDRO	3	Bedside Locker	3	Wood	WEE286
2017-11-29	HMBL037_02	2	9	MDRO	3	Bedside Locker	3	Wood	WEE199
2017-11-24	HMBL040	1	9	MDRO	3	Bedside Locker	4	Wood	WEE300
2017-11-29	HMBL040_02	2	9	MDRO	3	Bedside Locker	4	Wood	WEE228
2017-11-24	HMBL043	1	9	MDRO	3	Bedside Locker	5	Wood	WEE223
2017-11-29	HMBL043_02	2	9	MDRO	3	Bedside Locker	5	Wood	WEE234
2019-05-21	HMR007	3	9	MDRO	3	Bedside Locker	2	Metal and wood	MEE006
2017-11-24	HMBL046	1	9	MDRO	4	Bedside Locker	1	Wood	WEE311
2017-11-30	HMBL046_02	2	9	MDRO	4	Bedside Locker	1	Wood	WEE235
2017-11-24	HMBL049	1	9	MDRO	4	Bedside Locker	2	Wood	WEE340
2017-11-30	HMBL049_02	2	9	MDRO	4	Bedside Locker	2	Wood	WEE232
2017-11-24	HMBL052	1	9	MDRO	4	Bedside Locker	3	Wood	WEE242
2017-11-30	HMBL052_02	2	9	MDRO	4	Bedside Locker	3	Wood	WEE248
2017-11-24	HMBL055	1	9	MDRO	4	Bedside Locker	4	Wood	WEE212
2017-11-30	HMBL055_02	2	9	MDRO	4	Bedside Locker	4	Wood	WEE246
2017-11-24	HMBL058	1	9	MDRO	4	Bedside Locker	5	Wood	WEE188
2017-11-30	HMBL058_02	2	9	MDRO	4	Bedside Locker	5	Wood	WEE215
2019-05-27	HMR058	3	9	MDRO	4	Bedside Locker	2	Metal and wood	MEE053
2019-05-27	HMR061	3	9	MDRO	4	Bedside Locker	3	Metal and wood	MEE056
2019-05-27	HMR064	3	9	MDRO	4	Bedside Locker	4	Metal and wood	MEE059
2017-11-23	HMBL061	1	7	Standard	1	Bedside Locker	1	Metal and wood	WEE177
2017-11-30	HMBL061_02	2	7	Standard	1	Bedside Locker	1	Wood	WEE194
2017-11-23	HMBL064	1	7	Standard	1	Bedside Locker	2	Metal and wood	WEE086
2017-11-30	HMBL064_02	2	7	Standard	1	Bedside Locker	2	Wood	WEE167
2017-11-23	HMBL067	1	7	Standard	1	Bedside Locker	3	Metal and wood	WEE165
2017-11-30	HMBL067_02	2	7	Standard	1	Bedside Locker	3	Wood	WEE354
2017-11-23	HMBL070	1	7	Standard	1	Bedside Locker	4	Metal and wood	WEE178
2017-11-30	HMBL070_02	2	7	Standard	1	Bedside Locker	4	Wood	WEE168
2017-11-23	HMBL073	1	7	Standard	1	Bedside Locker	5	Metal and wood	WEE143
2017-11-30	HMBL073_02	2	7	Standard	1	Bedside Locker	5	Wood	WEE117
2019-05-30	HMR074	3	7	Standard	1	Bedside Locker	2	Metal and wood	MEE068
2017-11-23	HMBL076	1	7	Standard	2	Bedside Locker	1	Wood	WEE162
2017-11-30	HMBL076_02	2	7	Standard	2	Bedside Locker	1	Wood	WEE077
2017-11-23	HMBL079	1	7	Standard	2	Bedside Locker	2	Wood	WEE159
2017-11-30	HMBL079_02	2	7	Standard	2	Bedside Locker	2	Wood	WEE135
2017-11-23	HMBL082	1	7	Standard	2	Bedside Locker	3	Wood	WEE183
2017-11-30	HMBL082_02	2	7	Standard	2	Bedside Locker	3	Wood	WEE128
2017-11-23	HMBL085	1	7	Standard	2	Bedside Locker	4	Wood	WEE103
2017-11-30	HMBL085_02	2	7	Standard	2	Bedside Locker	4	Wood	WEE104
2017-11-23	HMBL088	1	7	Standard	2	Bedside Locker	5	Wood	WEE118
2017-11-30	HMBL088_02	2	7	Standard	2	Bedside Locker	5	Wood	WEE119
2019-05-21	HMR012	3	7	Standard	2	Bedside Locker	5	Metal and wood	X
2017-11-23	HMBL091	1	7	Standard	3	Bedside Locker	1	Wood	WEE078
2017-11-30	HMBL091_02	2	7	Standard	3	Bedside Locker	1	Wood	WEE335
2017-11-23	HMBL094	1	7	Standard	3	Bedside Locker	2	Wood	WEE087
2017-11-30	HMBL094_02	2	7	Standard	3	Bedside Locker	2	Wood	WEE186
2017-11-23	HMBL097	1	7	Standard	3	Bedside Locker	3	Wood	WEE095
2017-11-30	HMBL097_02	2	7	Standard	3	Bedside Locker	3	Wood	WEE333
2017-11-23	HMBL100	1	7	Standard	3	Bedside Locker	4	Wood	WEE105
2017-11-30	HMBL100_02	2	7	Standard	3	Bedside Locker	4	Wood	WEE338
2017-11-23	HMBL103	1	7	Standard	3	Bedside Locker	5	Wood	WEE120
2017-11-30	HMBL103_02	2	7	Standard	3	Bedside Locker	5	Wood	WEE318
2019-05-21	HMR017	3	7	Standard	3	Bedside Locker	4	Wood	MEE013
2017-11-23	HMBL106	1	9	Standard	4	Bedside Locker	1	Metal and wood	WEE079
2017-11-30	HMBL106_02	2	9	Standard	4	Bedside Locker	1	Wood	WEE327
2017-11-23	HMBL109	1	9	Standard	4	Bedside Locker	2	Metal and wood	WEE088
2017-11-30	HMBL109_02	2	9	Standard	4	Bedside Locker	2	Wood	WEE329
2017-11-23	HMBL112	1	9	Standard	4	Bedside Locker	3	Metal and wood	WEE096
2017-11-30	HMBL112_02	2	9	Standard	4	Bedside Locker	3	Wood	WEE326
2017-11-23	HMBL115	1	9	Standard	4	Bedside Locker	4	Metal and wood	WEE106
2017-11-30	HMBL115_02	2	9	Standard	4	Bedside Locker	4	Wood	WEE316
2017-11-23	HMBL118	1	9	Standard	4	Bedside Locker	5	Metal and wood	WEE376
2017-11-30	HMBL118_02	2	9	Standard	4	Bedside Locker	5	Wood	WEE375
2017-11-24	HMBL121	1	7	Isolation room	1	Bedside Locker		Metal and wood	WEE156
2017-11-28	HMBL121_02	2	7	Isolation room	1	Bedside Locker		Wood	WEE031
2017-11-24	HMBL124	1	9	Isolation room	2	Bedside Locker		Wood	WEE032
2017-11-29	HMBL124_02	2	9	Isolation room	2	Bedside Locker		Wood	WEE241
2017-11-24	HMBL127	1	8	Isolation room	3	Bedside Locker		Wood	WEE364
2017-11-28	HMBL127_02	2	8	Isolation room	3	Bedside Locker		Wood	WEE033
2019-05-22	HMR023	3	8	Isolation room	3	Bedside Locker		Metal and wood	MEE019
2017-11-24	HMBL130	1	5	Isolation room	4	Bedside Locker		Wood	WEE034
2017-11-29	HMBL130_02	2	5	Isolation room	4	Bedside Locker		Wood	WEE220
2019-05-22	HMR030	3	5	Isolation room	4	Bedside Locker		Metal and wood	MEE026
2017-11-24	HMBL133	1	11	Isolation room	5	Bedside Locker		Wood	WEE166
2017-11-28	HMBL133_02	2	11	Isolation room	5	Bedside Locker		Wood	WEE035
2019-05-22	HMR037	3	11	Isolation room	5	Bedside Locker		Metal and wood	MEE032
2017-11-23	HMCT001	1	7	MDRO	1	Cardiac Table	1	Metal and wood	WEE304
2017-11-28	HMCT001_02	2	7	MDRO	1	Cardiac Table	1	Metal and wood	WEE175
2017-11-23	HMCT004	1	7	MDRO	1	Cardiac Table	2	Metal and wood	WEE262
2017-11-28	HMCT004_02	2	7	MDRO	1	Cardiac Table	2	Metal and wood	WEE144
2017-11-23	HMCT007	1	7	MDRO	1	Cardiac Table	3	Metal and wood	WEE314
2017-11-28	HMCT007_02	2	7	MDRO	1	Cardiac Table	3	Metal and wood	WEE174
2017-11-23	HMCT010	1	7	MDRO	1	Cardiac Table	4	Metal and wood	WEE279
2017-11-28	HMCT010_02	2	7	MDRO	1	Cardiac Table	4	Metal and wood	WEE176
2017-11-23	HMCT013	1	7	MDRO	1	Cardiac Table	5	Metal and wood	WEE292
2017-11-28	HMCT013_02	2	7	MDRO	1	Cardiac Table	5	Metal and wood	WEE173
2019-05-21	HMR003	3	7	MDRO	1	Cardiac Table	2	Metal and wood	MEE002
2017-11-24	HMCT016	1	7	MDRO	2	Cardiac Table	1	Metal and wood	WEE301
2017-11-30	HMCT016_02	2	7	MDRO	2	Cardiac Table	1	Metal	WEE060
2017-11-24	HMCT019	1	7	MDRO	2	Cardiac Table	2	Metal and wood	WEE295
2017-11-30	HMCT019_02	2	7	MDRO	2	Cardiac Table	2	Metal and wood	WEE063
2017-11-24	HMCT022	1	7	MDRO	2	Cardiac Table	3	Metal and wood	WEE312
2017-11-30	HMCT022_02	2	7	MDRO	2	Cardiac Table	3	Metal and wood	WEE066
2017-11-24	HMCT025	1	7	MDRO	2	Cardiac Table	4	Metal and wood	WEE268
2017-11-30	HMCT025_02	2	7	MDRO	2	Cardiac Table	4	Metal and wood	WEE069
2017-11-24	HMCT028	1	7	MDRO	2	Cardiac Table	5	Metal	WEE313
2017-11-30	HMCT028_02	2	7	MDRO	2	Cardiac Table	5	Metal and wood	WEE073
2019-05-27	HMR044	3	7	MDRO	2	Cardiac Table	1	Metal and wood	MEE039
2019-05-27	HMR047	3	7	MDRO	2	Cardiac Table	2	Metal and wood	MEE042
2019-05-27	HMR050	3	7	MDRO	2	Cardiac Table	4	Metal and wood	MEE045
2019-05-27	HMR053	3	7	MDRO	2	Cardiac Table	5	Metal and wood	MEE048
2017-11-24	HMCT031	1	9	MDRO	3	Cardiac Table	1	Metal	WEE255
2017-11-29	HMCT031_02	2	9	MDRO	3	Cardiac Table	1	Metal and wood	WEE204
2017-11-24	HMCT034	1	9	MDRO	3	Cardiac Table	2	Metal and wood	WEE224
2017-11-29	HMCT034_02	2	9	MDRO	3	Cardiac Table	2	Metal and wood	WEE207
2017-11-24	HMCT037	1	9	MDRO	3	Cardiac Table	3	Metal	WEE317
2017-11-29	HMCT037_02	2	9	MDRO	3	Cardiac Table	3	Metal and wood	WEE250
2017-11-24	HMCT040	1	9	MDRO	3	Cardiac Table	4	Metal and wood	WEE289
2017-11-29	HMCT040_02	2	9	MDRO	3	Cardiac Table	4	Metal and wood	WEE202
2017-11-24	HMCT043	1	9	MDRO	3	Cardiac Table	5	Metal and wood	WEE288
2017-11-29	HMCT043_02	2	9	MDRO	3	Cardiac Table	5	Metal	WEE229
2019-05-21	HMR008	3	9	MDRO	3	Cardiac Table	2	Metal and wood	MEE007
2017-11-24	HMCT046	1	9	MDRO	4	Cardiac Table	1	Metal and wood	WEE319
2017-11-30	HMCT046_02	2	9	MDRO	4	Cardiac Table	1	Metal and wood	WEE203
2017-11-24	HMCT049	1	9	MDRO	4	Cardiac Table	2	Metal and wood	WEE251
2017-11-30	HMCT049_02	2	9	MDRO	4	Cardiac Table	2	Metal and wood	WEE263
2017-11-24	HMCT052	1	9	MDRO	4	Cardiac Table	3	Metal and wood	WEE332
2017-11-30	HMCT052_02	2	9	MDRO	4	Cardiac Table	3	Metal and wood	WEE236
2017-11-24	HMCT055	1	9	MDRO	4	Cardiac Table	4	Metal and wood	WEE293
2017-11-30	HMCT055_02	2	9	MDRO	4	Cardiac Table	4	Metal and wood	WEE257
2017-11-24	HMCT058	1	9	MDRO	4	Cardiac Table	5	Metal and wood	WEE267
2017-11-30	HMCT058_02	2	9	MDRO	4	Cardiac Table	5	Metal and Wood	WEE231
2019-05-27	HMR056	3	9	MDRO	4	Cardiac Table	1	Metal and wood	MEE051
2019-05-27	HMR059	3	9	MDRO	4	Cardiac Table	2	Metal and wood	MEE054
2019-05-27	HMR062	3	9	MDRO	4	Cardiac Table	3	Metal and wood	MEE057
2019-05-27	HMR065	3	9	MDRO	4	Cardiac Table	4	Metal and wood	MEE060
2017-11-23	HMCT061	1	7	Standard	1	Cardiac Table	1	Metal	WEE084
2017-11-30	HMCT061_02	2	7	Standard	1	Cardiac Table	1	Metal	WEE195
2017-11-23	HMCT064	1	7	Standard	1	Cardiac Table	2	Metal	WEE148
2017-11-30	HMCT064_02	2	7	Standard	1	Cardiac Table	2	Metal	WEE170
2017-11-23	HMCT067	1	7	Standard	1	Cardiac Table	3	Metal	WEE182
2017-11-30	HMCT067_02	2	7	Standard	1	Cardiac Table	3	Metal	WEE101
2017-11-23	HMCT070	1	7	Standard	1	Cardiac Table	4	Metal	WEE112
2017-11-30	HMCT070_02	2	7	Standard	1	Cardiac Table	4	Metal and wood	WEE113
2017-11-23	HMCT073	1	7	Standard	1	Cardiac Table	5	Metal	WEE179
2017-11-30	HMCT073_02	2	7	Standard	1	Cardiac Table	5	Metal	WEE382
2019-05-30	HMR075	3	7	Standard	1	Cardiac Table	2	Metal	MEE069
2017-11-23	HMCT076	1	7	Standard	2	Cardiac Table	1	Metal and wood	WEE180
2017-11-30	HMCT076_02	2	7	Standard	2	Cardiac Table	1	Metal and wood	WEE149
2017-11-23	HMCT079	1	7	Standard	2	Cardiac Table	2	Metal and wood	WEE092
2017-11-30	HMCT079_02	2	7	Standard	2	Cardiac Table	2	Metal and wood	WEE136
2017-11-23	HMCT082	1	7	Standard	2	Cardiac Table	3	Metal and wood	WEE163
2017-11-30	HMCT082_02	2	7	Standard	2	Cardiac Table	3	Metal	WEE121
2017-11-23	HMCT085	1	7	Standard	2	Cardiac Table	4	Metal and wood	WEE164
2017-11-30	HMCT085_02	2	7	Standard	2	Cardiac Table	4	Metal and wood	WEE114
2017-11-23	HMCT088	1	7	Standard	2	Cardiac Table	5	Metal and wood	WEE146
2017-11-30	HMCT088_02	2	7	Standard	2	Cardiac Table	5	Metal and wood	WEE122
2019-05-21	HMR013	3	7	Standard	2	Cardiac Table	5	Metal and wood	X
2017-11-23	HMCT091	1	7	Standard	3	Cardiac Table	1	Metal and wood	WEE085
2017-11-30	HMCT091_02	2	7	Standard	3	Cardiac Table	1	Metal and wood	WEE252
2017-11-23	HMCT094	1	7	Standard	3	Cardiac Table	2	Metal	WEE093
2017-11-30	HMCT094_02	2	7	Standard	3	Cardiac Table	2	Metal and wood	WEE320
2017-11-23	HMCT097	1	7	Standard	3	Cardiac Table	3	Metal	WEE102
2017-11-30	HMCT097_02	2	7	Standard	3	Cardiac Table	3	Metal and wood	WEE341
2017-11-23	HMCT100	1	7	Standard	3	Cardiac Table	4	Metal and wood	WEE115
2017-11-30	HMCT100_02	2	7	Standard	3	Cardiac Table	4	Metal and wood	WEE343
2017-11-23	HMCT103	1	7	Standard	3	Cardiac Table	5	Metal and wood	WEE348
2017-11-30	HMCT103_02	2	7	Standard	3	Cardiac Table	5	Metal and wood	WEE384
2019-05-21	HMR018	3	7	Standard	3	Cardiac Table	4	Metal and wood	MEE014
2017-11-23	HMCT106	1	9	Standard	4	Cardiac Table	1	Metal	WEE377
2017-11-30	HMCT106_02	2	9	Standard	4	Cardiac Table	1	Metal and wood	WEE211
2017-11-23	HMCT109	1	9	Standard	4	Cardiac Table	2	Metal	WEE094
2017-11-30	HMCT109_02	2	9	Standard	4	Cardiac Table	2	Metal and wood	WEE210
2017-11-23	HMCT112	1	9	Standard	4	Cardiac Table	3	Metal	WEE378
2017-11-30	HMCT112_02	2	9	Standard	4	Cardiac Table	3	Metal and wood	WEE324
2017-11-23	HMCT115	1	9	Standard	4	Cardiac Table	4	Metal	WEE116
2017-11-30	HMCT115_02	2	9	Standard	4	Cardiac Table	4	Metal and wood	WEE328
2017-11-23	HMCT118	1	9	Standard	4	Cardiac Table	5	Metal	WEE357
2017-11-30	HMCT118_02	2	9	Standard	4	Cardiac Table	5	Metal and wood	WEE205
2017-11-24	HMCT121	1	7	Isolation room	1	Cardiac Table		Metal	WEE041
2017-11-28	HMCT121_02	2	7	Isolation room	1	Cardiac Table		Plastic and wood	WEE042
2017-11-24	HMCT124	1	9	Isolation room	2	Cardiac Table		Metal	WEE147
2017-11-29	HMCT124_02	2	9	Isolation room	2	Cardiac Table		Metal	WEE372
2017-11-24	HMCT127	1	8	Isolation room	3	Cardiac Table		Metal	WEE150
2017-11-28	HMCT127_02	2	8	Isolation room	3	Cardiac Table		Metal and wood	WEE043
2019-05-22	HMR024	3	8	Isolation room	3	Cardiac Table		Metal and wood	MEE020
2017-11-24	HMCT130	1	5	Isolation room	4	Cardiac Table		Metal	WEE171
2017-11-29	HMCT130_02	2	5	Isolation room	4	Cardiac Table		Metal and wood	WEE273
2019-05-22	HMR031	3	5	Isolation room	4	Cardiac Table		Metal and wood	MEE027
2017-11-24	HMCT133	1	11	Isolation room	5	Cardiac Table		Metal	WEE153
2017-11-28	HMCT133_02	2	11	Isolation room	5	Cardiac Table		Metal and wood	WEE044
2019-05-22	HMR038	3	11	Isolation room	5	Cardiac Table		Metal and wood	MEE033
2017-11-24	HMD001	1	7	Isolation room	1	Door Handle		Metal	WEE366
2017-11-28	HMD001_02	2	7	Isolation room	1	Door Handle		Metal	WEE045
2017-11-24	HMD004	1	9	Isolation room	2	Door Handle		Metal	WEE386
2017-11-29	HMD004_02	2	9	Isolation room	2	Door Handle		Metal	WEE245
2017-11-24	HMD007	1	8	Isolation room	3	Door Handle		Metal	WEE365
2017-11-28	HMD007_02	2	8	Isolation room	3	Door Handle		Metal	WEE046
2019-05-22	HMR025	3	8	Isolation room	3	Door handle		Metal	MEE021
2017-11-24	HMD010	1	5	Isolation room	4	Door Handle		Metal	WEE379
2017-11-29	HMD010_02	2	5	Isolation room	4	Door Handle		Metal	WEE266
2019-05-22	HMR032	3	5	Isolation room	4	Door handle		Metal	X
2017-11-24	HMD013	1	11	Isolation room	5	Door Handle		Metal	WEE047
2017-11-28	HMD013_02	2	11	Isolation room	5	Door Handle		Metal	WEE353
2019-05-22	HMR039	3	11	Isolation room	5	Door handle		Metal	X
2017-11-23	HMP001	1	7	MDRO	1	Pulse Oxymeter		Rubber	WEE323
2017-11-28	HMP001_02	2	7	MDRO	1	Pulse Oxymeter		Rubber	WEE124
2017-11-24	HMP004	1	7	MDRO	2	Pulse Oxymeter		Rubber	WEE265
2017-11-30	HMP004_02	2	7	MDRO	2	Pulse Oxymeter		Rubber	WEE075
2017-11-24	HMP007	1	9	MDRO	3	Pulse Oxymeter		Rubber	WEE299
2017-11-29	HMP007_02	2	9	MDRO	3	Pulse Oxymeter		Rubber	WEE371
2017-11-24	HMP010	1	9	MDRO	4	Pulse Oxymeter		Rubber	WEE191
2017-11-30	HMP010_02	2	9	MDRO	4	Pulse Oxymeter		Rubber	WEE217
2019-05-27	HMR067	3	9	MDRO	4	Pulse Oxymeter		Rubber	X
2017-11-23	HMP018	1	7	Standard	1	Pulse Oxymeter		Rubber	WEE181
2017-11-30	HMP018_02	2	7	Standard	1	Pulse Oxymeter		Rubber	WEE344
2019-05-30	HMR077	3	7	Standard	1	Pulse oxymeter		Rubber	MEE071
2017-11-23	HMP021	1	7	Standard	2	Pulse Oxymeter		Rubber	WEE367
2017-11-30	HMP021_02	2	7	Standard	2	Pulse Oxymeter		Rubber	WEE133
2017-11-23	HMP024	1	7	Standard	3	Pulse Oxymeter		Rubber	WEE385
2017-11-30	HMP024_02	2	7	Standard	3	Pulse Oxymeter		Rubber	WEE209
2017-11-23	HMP027	1	9	Standard	4	Pulse Oxymeter		Rubber	WEE347
2017-11-30	HMP027_02	2	9	Standard	4	Pulse Oxymeter		Rubber	WEE277
2017-11-24	HMP030	1	7	Isolation room	1	Pulse Oxymeter		Rubber	WEE363
2017-11-28	HMP030_02	2	7	Isolation room	1	Pulse Oxymeter		Rubber	WEE048
2017-11-24	HMP033	1	9	Isolation room	2	Pulse Oxymeter		Rubber	X
2017-11-29	HMP033_02	2	9	Isolation room	2	Pulse Oxymeter		Rubber	WEE272
2017-11-24	HMP036	1	8	Isolation room	3	Pulse Oxymeter		Rubber	X
2017-11-28	HMP036_02	2	8	Isolation room	3	Pulse Oxymeter		Rubber	WEE380
2019-05-22	HMR026	3	8	Isolation room	3	Pulse oxymeter		Rubber	MEE022
2017-11-24	HMP039	1	5	Isolation room	4	Pulse Oxymeter		Rubber	WEE049
2017-11-29	HMP039_02	2	5	Isolation room	4	Pulse Oxymeter		Rubber	WEE247
2019-05-22	HMR033	3	5	Isolation room	4	Pulse oxymeter		Rubber	MEE028
2017-11-24	HMP042	1	11	Isolation room	5	Pulse Oxymeter		Rubber	WEE050
2017-11-28	HMP042_02	2	11	Isolation room	5	Pulse Oxymeter		Rubber	WEE051
2019-05-22	HMR040	3	11	Isolation room	5	Pulse oxymeter		Rubber	MEE035
2017-11-23	HMST001	1	7	MDRO	1	Sink Trap		Metal	WEE282
2017-11-28	HMST001_02	2	7	MDRO	1	Sink Trap		Metal	WEE131
2019-05-21	HMR005	3	7	MDRO	1	Sink Trap		Metal	MEE004
2017-11-24	HMST004	1	7	MDRO	2	Sink Trap		Metal	WEE261
2017-11-30	HMST004_02	2	7	MDRO	2	Sink Trap		Metal	WEE076
2019-05-27	HMR055	3	7	MDRO	2	Sink Trap		Metal	MEE050
2017-11-24	HMST007	1	9	MDRO	3	Sink Trap		Metal	WEE237
2017-11-29	HMST007_02	2	9	MDRO	3	Sink Trap		Metal	WEE249
2019-05-21	HMR010	3	9	MDRO	3	Sink Trap		Metal	MEE009
2017-11-24	HMST010	1	9	MDRO	4	Sink Trap		Metal	X
2017-11-30	HMST010_02	2	9	MDRO	4	Sink Trap		Metal	WEE258
2019-05-27	HMR068	3	9	MDRO	4	Sink Trap		Metal	MEE062
2017-11-23	HMST018	1	7	Standard	1	Sink Trap		Metal	WEE352
2017-11-30	HMST018_02	2	7	Standard	1	Sink Trap		Metal	WEE134
2019-05-30	HMR078	3	7	Standard	1	Sink Trap		Metal	MEE072
2017-11-23	HMST021	1	7	Standard	2	Sink Trap		Metal	WEE158
2017-11-30	HMST021_02	2	7	Standard	2	Sink Trap		Metal	WEE123
2019-05-21	HMR015	3	7	Standard	2	Sink Trap		Metal	MEE011
2017-11-23	HMST024	1	7	Standard	3	Sink Trap		Metal	WEE359
2017-11-30	HMST024_02	2	7	Standard	3	Sink Trap		Metal	WEE190
2019-05-21	HMR019	3	7	Standard	3	Sink Trap		Metal	MEE015
2017-11-23	HMST027	1	9	Standard	4	Sink Trap		Metal	WEE346
2017-11-30	HMST027_02	2	9	Standard	4	Sink Trap		Metal	WEE336
2019-05-30	HMR080	3	9	Standard	4	Sink Trap		Metal	MEE074
2017-11-24	HMST030	1	7	Isolation room	1	Sink Trap		Metal	WEE052
2017-11-28	HMST030_02	2	7	Isolation room	1	Sink Trap		Metal	WEE053
2019-05-30	HMR070	3	7	Isolation room	1	Sink Trap		Metal	MEE064
2017-11-24	HMST033	1	9	Isolation room	2	Sink Trap		Metal	WEE054
2017-11-29	HMST033_02	2	9	Isolation room	2	Sink Trap		Metal	WEE274
2019-05-30	HMR072	3	9	Isolation room	2	Sink Trap		Metal	MEE066
2017-11-24	HMST036	1	8	Isolation room	3	Sink Trap		Metal	WEE152
2017-11-28	HMST036_02	2	8	Isolation room	3	Sink Trap		Metal	WEE055
2019-05-22	HMR027	3	8	Isolation room	3	Sink Trap		Metal	MEE023
2017-11-24	HMST039	1	5	Isolation room	4	Sink Trap		Metal	WEE056
2017-11-29	HMST039_02	2	5	Isolation room	4	Sink Trap		Metal	WEE370
2019-05-22	HMR034	3	5	Isolation room	4	Sink Trap		Metal	MEE029
2017-11-24	HMST042	1	11	Isolation room	5	Sink Trap		Metal	WEE141
2017-11-28	HMST042_02	2	11	Isolation room	5	Sink Trap		Metal	WEE057
2019-05-22	HMR041	3	11	Isolation room	5	Sink Trap		Metal	MEE036

### Sheet: Office
Date of Collection	Sample ID	Level	Location	Sample Type	No.	Surface Material	Illumina Library ID
2019-07-24	HMC043	3	Male Toilet	Aerator	1	Plastic	MEM011
2019-07-24	HMC051	3	Female Toilet	Aerator	1	Plastic	MEM019
2019-07-24	HMC045	3	Male Toilet	Aerator	2	Plastic	MEM013
2019-07-24	HMC053	3	Female Toilet	Aerator	2	Plastic	MEM021
2019-07-24	HMC047	2	Male Toilet	Aerator	3	Plastic	MEM015
2019-07-24	HMC055	3	Female Toilet	Aerator	3	Plastic	MEM023
2019-07-24	HMC049	2	Male Toilet	Aerator	4	Plastic	MEM017
2019-07-24	HMC057	3	Female Toilet	Aerator	4	Plastic	MEM025
2018-01-31	HMC004	3	Female Toilet	Aerator	5	Plastic	WEE349
2019-07-24	HMC027	3	Office	Chair Handles	2	Rubber	MEM003
2019-07-24	HMC031	3	Office	Chair Handles	3	Rubber	MEM006
2019-07-24	HMC039	3	Office	Chair Handles	5	Rubber	MEM008
2018-01-31	HMC013	2	Meeting Room	Chair handles		Rubber	WEE387
2019-07-24	HMC022	3	Office	Desk	1	Wood	MEM001
2019-07-24	HMC026	3	Office	Desk	2	Wood	MEM002
2019-07-24	HMC030	3	Office	Desk	3	Wood	MEM005
2018-01-31	HMC010	2	Meeting Room	Desk		Wood	WEE388
2018-01-31	HMC001	2	Meeting Room	Door Handles		Metal	WEE330
2019-07-24	HMC028	3	Office	Keyboard	2	Plastic	MEM004
2019-07-24	HMC032	3	Office	Keyboard	3	Plastic	MEM007
2019-07-24	HMC040	3	Office	Keyboard	5	Plastic	MEM009
2019-07-24	HMC042	3	Male Toilet	Sink Trap	1	Metal and silicon	MEM010
2019-07-24	HMC050	3	Female Toilet	Sink Trap	1	Metal and silicon	MEM018
2019-07-24	HMC044	3	Male Toilet	Sink Trap	2	Metal and silicon	MEM012
2019-07-24	HMC052	3	Female Toilet	Sink Trap	2	Metal and silicon	MEM020
2019-07-24	HMC046	2	Male Toilet	Sink Trap	3	Metal and silicon	MEM014
2019-07-24	HMC054	3	Female Toilet	Sink Trap	3	Metal and silicon	MEM022
2019-07-24	HMC048	2	Male Toilet	Sink Trap	4	Metal and silicon	MEM016
2019-07-24	HMC056	3	Female Toilet	Sink Trap	4	Metal and silicon	MEM024
2018-01-31	HMC007	3	Female Toilet	Sink Trap	5	Metal and silicon	WEE368

### Sheet: MetaSUB
Illumina Library ID	MetaSUB Name	City	Surface Material	Site
SL357394	CSD17-SIN-001	singapore	metal	overhead_handrail
SL357395	CSD17-SIN-002	singapore	metal	overhead_handrail
SL357396	CSD17-SIN-003	singapore	metal	pedestrian_crossing_button
SL357397	CSD17-SIN-004	singapore	metal	pedestrian_crossing_button
SL357402	CSD17-SIN-009	singapore	metal	handrail
SL357403	CSD17-SIN-010	singapore	metal	handrail
SL343391	CSD17-SIN-025	singapore	metal	overhead_handrail
SL343392	CSD17-SIN-026	singapore	metal	overhead_handrail
SL343393	CSD17-SIN-028	singapore	metal	pedestrian_crossing_button
SL343376	CSD17-SIN-033	singapore	metal	handrail
SL343377	CSD17-SIN-034	singapore	metal	handrail
SL343375	CSD17-SIN-037	singapore	metal	overhead_handrail
SL343355	CSD17-SIN-038	singapore	metal	overhead_handrail
SL343344	CSD17-SIN-040	singapore	metal	pedestrian_crossing_button
SL343507	CSD17-SIN-045	singapore	metal	handrail
SL343333	CSD17-SIN-046	singapore	metal	handrail
SL343360	CSD17-SIN-049	singapore	metal	overhead_handrail
SL343348	CSD17-SIN-051	singapore	metal	pedestrian_crossing_button
SL343368	CSD17-SIN-058	singapore	metal	handrail
SL336366	CSD17-SIN-097	singapore	painted_metal	overhead_handrail
SL357383	CSD17-SIN-098	singapore	metal	overhead_handrail
SL357436	CSD17-SIN-121	singapore	metal	overhead_handrail
SL357437	CSD17-SIN-122	singapore	metal	overhead_handrail
SL357438	CSD17-SIN-123	singapore	metal	pedestrian_crossing_button
SL357441	CSD17-SIN-124	singapore	metal	pedestrian_crossing_button
SL357393	CSD17-SIN-129	singapore	painted_metal	handrail
SL357439	CSD17-SIN-130	singapore	painted_metal	handrail
SL357362	CSD17-SIN-385	singapore	painted_metal	handrail
SL357363	CSD17-SIN-386	singapore	painted_metal	handrail
SL357364	CSD17-SIN-387	singapore	metal	pedestrian_crossing_button
SL357365	CSD17-SIN-388	singapore	metal	pedestrian_crossing_button
SL357370	CSD17-SIN-393	singapore	painted_metal	handrail
SL357371	CSD17-SIN-394	singapore	painted_metal	handrail
SL357350	CSD17-SIN-445	singapore	painted_metal	handrail
SL357351	CSD17-SIN-446	singapore	painted_metal	handrail
SL357352	CSD17-SIN-447	singapore	metal	pedestrian_crossing_button
SL357353	CSD17-SIN-448	singapore	metal	pedestrian_crossing_button
SL357358	CSD17-SIN-453	singapore	metal	handrail
SL357359	CSD17-SIN-454	singapore	metal	handrail
SL357430	CSD17-SIN-461	singapore	metal	seat
SL357431	CSD17-SIN-462	singapore	metal	seat
SL336368	CSD17-SIN-493	singapore	metal_plastic	seat
SL357388	CSD17-SIN-494	singapore	metal_plastic	seat
SL357378	CSD17-SIN-501	singapore	plastic	seat
SL357379	CSD17-SIN-502	singapore	plastic	seat
SL343384	CSD17-SIN-541	singapore	metal	seat
SL343385	CSD17-SIN-542	singapore	metal	seat
SL343353	CSD17-SIN-549	singapore	metal	seat
SL343346	CSD17-SIN-550	singapore	metal	seat
SL357406	CSD17-SIN-561	singapore	plastic	table
SL357407	CSD17-SIN-562	singapore	plastic	table
SL357408	CSD17-SIN-563	singapore	plastic	seat
SL357409	CSD17-SIN-564	singapore	plastic	seat
SL357412	CSD17-SIN-565	singapore	granite	table
SL357413	CSD17-SIN-566	singapore	granite	table
SL357410	CSD17-SIN-567	singapore	metal	seat
SL357411	CSD17-SIN-568	singapore	metal	seat
SL357416	CSD17-SIN-571	singapore	metal	lift_buttons
SL357417	CSD17-SIN-572	singapore	metal	lift_buttons
SL357420	CSD17-SIN-575	singapore	metal	handrail
SL357421	CSD17-SIN-576	singapore	metal	handrail
SL357422	CSD17-SIN-577	singapore	metal	playground
SL357423	CSD17-SIN-578	singapore	metal	playground
SL357424	CSD17-SIN-579	singapore	plastic	playground
SL357425	CSD17-SIN-580	singapore	plastic	playground
SL343511	CSD17-SIN-621	singapore	plastic	table
SL343354	CSD17-SIN-622	singapore	plastic	table
SL343363	CSD17-SIN-623	singapore	plastic	seat
SL343510	CSD17-SIN-624	singapore	plastic	seat
SL343372	CSD17-SIN-625	singapore	metal_plastic	exercise_hand_grip
SL343364	CSD17-SIN-626	singapore	metal_plastic	exercise_hand_grip
SL343508	CSD17-SIN-627	singapore	wood	seat
SL343356	CSD17-SIN-628	singapore	wood	seat
SL343331	CSD17-SIN-631	singapore	metal	lift_buttons
SL343341	CSD17-SIN-632	singapore	metal	lift_buttons
SL343351	CSD17-SIN-635	singapore	metal	handrail
SL343334	CSD17-SIN-636	singapore	metal	handrail
SL343362	CSD17-SIN-637	singapore	metal_plastic	playground
SL343330	CSD17-SIN-638	singapore	metal_plastic	playground
SL343512	CSD17-SIN-639	singapore	metal_plastic	playground
SL343345	CSD17-SIN-640	singapore	metal_plastic	playground
SL343504	CSD17-SIN-641	singapore	plastic	table
SL343515	CSD17-SIN-642	singapore	plastic	seat
SL343337	CSD17-SIN-643	singapore	plastic	seat
SL343349	CSD17-SIN-644	singapore	plastic	seat
SL343339	CSD17-SIN-645	singapore	granite	table
SL343359	CSD17-SIN-646	singapore	granite	table
SL343516	CSD17-SIN-647	singapore	granite	seat
SL343502	CSD17-SIN-651	singapore	metal	lift_buttons
SL343514	CSD17-SIN-655	singapore	metal	handrail
SL343347	CSD17-SIN-656	singapore	metal	handrail
SL343336	CSD17-SIN-657	singapore	plastic	playground
SL343503	CSD17-SIN-658	singapore	plastic	playground
SL343505	CSD17-SIN-659	singapore	plastic	playground
SL343367	CSD17-SIN-660	singapore	plastic	playground
SL357386	CSD17-SIN-732	singapore	metal	lift_buttons
SL357387	CSD17-SIN-735	singapore	metal	handrail
SL343388	CSD17-SIN-781	singapore	pvc	table
SL343390	CSD17-SIN-784	singapore	pvc	seat
