## Supplementary File 4 for "Cartography of opportunistic pathogens and antibiotic resistance genes in a tertiary hospital environment"

### Sheet: Legend
Novel antibiotic resistance gene combinations in plasmids and chromosomes

### Sheet: Plasmids
Number of Genes	Gene Names	Antibiotic Resistance Class
18	Aac3-IIa AacAad AadA Aph3''Ia CTX-M-1 CatBx DfrA1 DfrA5 FloR OXA-1 Qnr-S QnrB StrA StrB SulII SulIII TEM-1D TetA	aminoglycosides; aminoglycosides; aminoglycoside antibiotic; aminoglycoside antibiotic; cephalosporin; phenicols; diaminopyrimidine antibiotic; diaminopyrimidine antibiotic; phenicol antibiotic; penam; fluoroquinolones; fluoroquinolones; aminoglycoside antibiotic; aminoglycoside antibiotic; sulfone antibiotic; sulfone antibiotic; beta-lactamases; tetracycline antibiotic;
13	AadA CTX-M-1 DHA DfrA DfrA1 Qnr-S QnrB StrA StrB SulI SulII TEM-1D TetA	aminoglycoside antibiotic; cephalosporin; cephamycin; trimethoprim; diaminopyrimidine antibiotic; fluoroquinolones; fluoroquinolones; aminoglycoside antibiotic; aminoglycoside antibiotic; sulfone antibiotic; sulfone antibiotic; beta-lactamases; tetracycline antibiotic;
13	AacAad Arr CatBx DHA DfrA5 MphA OXA-1 QnrB StrA StrB SulI SulII TetD	aminoglycosides; rifamycin antibiotic; phenicols; cephamycin; diaminopyrimidine antibiotic; macrolide antibiotic; penam; fluoroquinolones; aminoglycoside antibiotic; aminoglycoside antibiotic; sulfone antibiotic; sulfone antibiotic; tetracycline antibiotic;
11	Aac3-IIa AacAad CatBx DfrA5 MsrE OXA-1 QnrB SHV-OKP-LEN StrA StrB SulII	aminoglycosides; aminoglycosides; phenicols; diaminopyrimidine antibiotic; streptogramin antibiotic; penam; fluoroquinolones; beta-lactamases; aminoglycoside antibiotic; aminoglycoside antibiotic; sulfone antibiotic;
11	AadA Aph3''Ia DHA DfrA DfrA1 FloR Qnr-S QnrB SulI SulIII TetA	aminoglycoside antibiotic; aminoglycoside antibiotic; cephamycin; trimethoprim; diaminopyrimidine antibiotic; phenicol antibiotic; fluoroquinolones; fluoroquinolones; sulfone antibiotic; sulfone antibiotic; tetracycline antibiotic;
10	AadA Aph3''Ia DHA DfrA1 FosA QnrB SulI SulIII TEM-1D TetA	aminoglycoside antibiotic; aminoglycoside antibiotic; cephamycin; diaminopyrimidine antibiotic; fosfomycin; fluoroquinolones; sulfone antibiotic; sulfone antibiotic; beta-lactamases; tetracycline antibiotic;
9	Aac3-IIa AacAad AadA Aph3''Ia CatBx DfrA5 FloR OXA-1 SulIII	aminoglycosides; aminoglycosides; aminoglycoside antibiotic; aminoglycoside antibiotic; phenicols; diaminopyrimidine antibiotic; phenicol antibiotic; penam; sulfone antibiotic;
8	AadA Aph3''Ia DfrA DfrA1 FloR Qnr-S SulIII TetA	aminoglycoside antibiotic; aminoglycoside antibiotic; trimethoprim; diaminopyrimidine antibiotic; phenicol antibiotic; fluoroquinolones; sulfone antibiotic; tetracycline antibiotic;
8	ErmA Spc VanA VanH-Pt VanR-A VanS-A VanX-M VanY-A	lincosamide antibiotic; aminoglycoside antibiotic; glycopeptide antibiotic; glycopeptides; glycopeptides; glycopeptides; glycopeptides; glycopeptides;
8	Aac6-Aph2 Ant6-Ia Aph3-III Dfr ErmB Sat4A TetL TetS	aminoglycosides; aminoglycoside antibiotic; aminoglycoside antibiotic; trimethoprim; lincosamide antibiotic; nucleoside antibiotic; tetracyclines; tetracycline antibiotic;
8	AadA Aph3''Ia DHA DfrA1 QnrB SulI SulIII TetA	aminoglycoside antibiotic; aminoglycoside antibiotic; cephamycin; diaminopyrimidine antibiotic; fluoroquinolones; sulfone antibiotic; sulfone antibiotic; tetracycline antibiotic;
7	AadA Aph3''Ia DfrA1 FloR Qnr-S SulIII TetA	aminoglycoside antibiotic; aminoglycoside antibiotic; diaminopyrimidine antibiotic; phenicol antibiotic; fluoroquinolones; sulfone antibiotic; tetracycline antibiotic;
7	AacAad AadA OXA-9 SHV-OKP-LEN StrA StrB SulII	aminoglycosides; aminoglycoside antibiotic; penam; beta-lactamases; aminoglycoside antibiotic; aminoglycoside antibiotic; sulfone antibiotic;
7	AacAad AadA CmlA OXA-7 OXA-9 SHV-OKP-LEN SulI	aminoglycosides; aminoglycoside antibiotic; phenicol antibiotic; penam; penam; beta-lactamases; sulfone antibiotic;
6	MphE MsrE StrA StrB SulII TetC	macrolide antibiotic; streptogramin antibiotic; aminoglycoside antibiotic; aminoglycoside antibiotic; sulfone antibiotic; tetracycline antibiotic;
6	AadD BlaZ ErmC Far1 MsrA TetL	aminoglycosides; penam; lincosamide antibiotic; beta-lactamases; streptogramin antibiotic; tetracyclines;
6	AadD ErmC Far1 MphC MsrA TetL	aminoglycosides; lincosamide antibiotic; beta-lactamases; macrolide antibiotic; streptogramin antibiotic; tetracyclines;
6	Aac3-IIa Aph3-Ib SHV-OKP-LEN SulI TEM-1D TetA	aminoglycosides; aminoglycosides; beta-lactamases; sulfone antibiotic; beta-lactamases; tetracycline antibiotic;
5	Aac6-Aph2 AadD LnuA MphC MsrA	aminoglycosides; aminoglycosides; lincosamide antibiotic; macrolide antibiotic; streptogramin antibiotic;
5	AadD ErmC Far1 MphC TetL	aminoglycosides; lincosamide antibiotic; beta-lactamases; macrolide antibiotic; tetracyclines;
5	AadD ErmY MphC MsrA TetL	aminoglycosides; lincosamide antibiotic; macrolide antibiotic; streptogramin antibiotic; tetracyclines;
5	AadD BlaZ ErmC Far1 TetL	aminoglycosides; penam; lincosamide antibiotic; beta-lactamases; tetracyclines;
5	Aac6-Aph2 AadD BlaZ CatA MsrA	aminoglycosides; aminoglycosides; penam; phenicols; streptogramin antibiotic;
5	AadD BlaZ MphC MsrA TetK	aminoglycosides; penam; macrolide antibiotic; streptogramin antibiotic; tetracyclines;
5	AadA Aph3''Ia FosA SulIII TEM-1D	aminoglycoside antibiotic; aminoglycoside antibiotic; fosfomycin; sulfone antibiotic; beta-lactamases;
5	Aac6-Aph2 AadD ErmC LnuA TetK	aminoglycosides; aminoglycosides; lincosamide antibiotic; lincosamide antibiotic; tetracyclines;
4	AadD BlaZ Far1 TetK	aminoglycosides; penam; beta-lactamases; tetracyclines;
4	AadD ErmC Far1 TetL	aminoglycosides; lincosamide antibiotic; beta-lactamases; tetracyclines;
4	AadD LnuA MphC MsrA	aminoglycosides; lincosamide antibiotic; macrolide antibiotic; streptogramin antibiotic;
4	AadD BlaZ LnuA TetK	aminoglycosides; penam; lincosamide antibiotic; tetracyclines;
4	Aac6-Aph2 AadD ErmC LnuA	aminoglycosides; aminoglycosides; lincosamide antibiotic; lincosamide antibiotic;
4	Qnr-S StrA StrB TetC	fluoroquinolones; aminoglycoside antibiotic; aminoglycoside antibiotic; tetracycline antibiotic;
4	BlaZ CatA MsrA TetK	penam; phenicols; streptogramin antibiotic; tetracyclines;
4	Aac6-Aph2 AadD BlaZ TetK	aminoglycosides; aminoglycosides; penam; tetracyclines;
4	AadD LnuA TetK VgaA	aminoglycosides; lincosamide antibiotic; tetracyclines; pleuromutilin antibiotic;
4	VanA VanH-Pt VanX-M VanY-A	glycopeptide antibiotic; glycopeptides; glycopeptides; glycopeptides;
4	Aac6-Aph2 AadD LnuA TetK	aminoglycosides; aminoglycosides; lincosamide antibiotic; tetracyclines;
4	Aac6-Aph2 DfrC LnuA MECA	aminoglycosides; diaminopyrimidine antibiotic; lincosamide antibiotic; carbapenem;
4	Aac6-Aph2 AadD BlaZ LnuA	aminoglycosides; aminoglycosides; penam; lincosamide antibiotic;
4	AadD DfrC LnuA TetK	aminoglycosides; diaminopyrimidine antibiotic; lincosamide antibiotic; tetracyclines;
4	AacAad AadA OXA-9 SHV-OKP-LEN	aminoglycosides; aminoglycoside antibiotic; penam; beta-lactamases;
4	Aac6-Aph2 CatA ErmB TetS	aminoglycosides; phenicols; lincosamide antibiotic; tetracycline antibiotic;
4	Aph3-III BlaZ Sat4A VgaA	aminoglycoside antibiotic; penam; nucleoside antibiotic; pleuromutilin antibiotic;
4	AacAad CatBx OXA-1 OXA-48	aminoglycosides; phenicols; penam; carbapenem cephalosporin;
3	StrA StrB SulII	aminoglycoside antibiotic; aminoglycoside antibiotic; sulfone antibiotic;
3	BlaZ DfrC LnuA	penam; diaminopyrimidine antibiotic; lincosamide antibiotic;
3	AadD Far1 TetL	aminoglycosides; beta-lactamases; tetracyclines;
3	AadD Far1 VgaA	aminoglycosides; beta-lactamases; pleuromutilin antibiotic;
3	AacAad AadA OXA-9	aminoglycosides; aminoglycoside antibiotic; penam;
3	BlaZ CatA MsrA	penam; phenicols; streptogramin antibiotic;
3	AadD ErmC TetL	aminoglycosides; lincosamide antibiotic; tetracyclines;
3	Aac6-Aph2 BlaZ ErmC	aminoglycosides; penam; lincosamide antibiotic;
3	AadD ErmC LnuA	aminoglycosides; lincosamide antibiotic; lincosamide antibiotic;
3	Aph3-III Sat4A VgaA	aminoglycoside antibiotic; nucleoside antibiotic; pleuromutilin antibiotic;
3	AadD LnuA TetK	aminoglycosides; lincosamide antibiotic; tetracyclines;
3	AadD ErmC Far1	aminoglycosides; lincosamide antibiotic; beta-lactamases;
3	Aac6-Aph2 BlaZ CatA	aminoglycosides; penam; phenicols;
3	ErmC Far1 TetL	lincosamide antibiotic; beta-lactamases; tetracyclines;
3	BlaZ CatA TetK	penam; phenicols; tetracyclines;
3	AadD BlaZ TetK	aminoglycosides; penam; tetracyclines;
3	BlaZ LnuA TetK	penam; lincosamide antibiotic; tetracyclines;
3	Aac6-Aph2 DfrC LnuA	aminoglycosides; diaminopyrimidine antibiotic; lincosamide antibiotic;
3	Aph3-III BlaZ TetL	aminoglycoside antibiotic; penam; tetracyclines;
3	CatA9 ErmB LinB	phenicols; lincosamide antibiotic; macrolide-lincosamide-streptogramin;
2	Sat4A VgaA	nucleoside antibiotic; pleuromutilin antibiotic;
2	BlaZ LnuA	penam; lincosamide antibiotic;
2	LnuA MsrA	lincosamide antibiotic; streptogramin antibiotic;
2	StrA StrB	aminoglycoside antibiotic; aminoglycoside antibiotic;
2	ErmC Far1	lincosamide antibiotic; beta-lactamases;
2	BlaZ TetK	penam; tetracyclines;
2	ErmC LnuA	lincosamide antibiotic; lincosamide antibiotic;
2	Aac6-Aph2 CatA	aminoglycosides; phenicols;
2	MphE MsrE	macrolide antibiotic; streptogramin antibiotic;
2	CatA ErmC	phenicols; lincosamide antibiotic;
2	Aac6-Aph2 VgaA	aminoglycosides; pleuromutilin antibiotic;
2	BlaZ CatA	penam; phenicols;
2	MsrA TetL	streptogramin antibiotic; tetracyclines;
2	Aph3-Ib GES	aminoglycosides; cephalosporin;
2	MphC MsrA	macrolide antibiotic; streptogramin antibiotic;
2	AadD ErmC	aminoglycosides; lincosamide antibiotic;
2	TetL TetM	tetracyclines; tetracycline antibiotic;
2	Aac6-Aph2 BlaZ	aminoglycosides; penam;

### Sheet: Chromosomes
Species	Number of Genes	Gene Names	Antibiotic Resistance Class
Staphylococcus warneri	6	Aac6-Aph2 AadD Dfr Far1 LnuA MsrA	aminoglycosides; aminoglycosides; trimethoprim; beta-lactamases; lincosamide antibiotic; streptogramin antibiotic;
Staphylococcus warneri	5	Aac6-Aph2 AadD Dfr LnuA MsrA	aminoglycosides; aminoglycosides; trimethoprim; lincosamide antibiotic; streptogramin antibiotic;
Staphylococcus hominis	7	Aac6-Aph2 Ant6-Ia Aph3-III BlaZ DfrC MECA Sat4A	aminoglycosides; aminoglycoside antibiotic; aminoglycoside antibiotic; penam; diaminopyrimidine antibiotic; carbapenem; nucleoside antibiotic;
Staphylococcus hominis	6	Ant6-Ia Aph3-III BlaZ Dfr MECA Sat4A	aminoglycoside antibiotic; aminoglycoside antibiotic; penam; trimethoprim; carbapenem; nucleoside antibiotic;
Staphylococcus hominis	6	AadD BlaZ ErmC Far1 MECA TetL	aminoglycosides; penam; lincosamide antibiotic; beta-lactamases; carbapenem; tetracyclines;
Staphylococcus hominis	5	BlaZ DfrC MECA MphC MsrA	penam; diaminopyrimidine antibiotic; carbapenem; macrolide antibiotic; streptogramin antibiotic;
Staphylococcus hominis	5	AadD BlaZ ErmC Far1 TetL	aminoglycosides; penam; lincosamide antibiotic; beta-lactamases; tetracyclines;
Staphylococcus hominis	5	Aac6-Aph2 BlaZ Dfr MECA MsrA	aminoglycosides; penam; trimethoprim; carbapenem; streptogramin antibiotic;
Staphylococcus hominis	5	Aac6-Aph2 Aph3-III BlaZ MECA TetK	aminoglycosides; aminoglycoside antibiotic; penam; carbapenem; tetracyclines;
Staphylococcus hominis	5	Aac6-Aph2 AadD BlaZ Dfr MsrA	aminoglycosides; aminoglycosides; penam; trimethoprim; streptogramin antibiotic;
Staphylococcus hominis	4	BlaZ ErmC MECA TetL	penam; lincosamide antibiotic; carbapenem; tetracyclines;
Staphylococcus hominis	4	AadD ErmC MECA MsrA	aminoglycosides; lincosamide antibiotic; carbapenem; streptogramin antibiotic;
Staphylococcus hominis	4	AadD BlaZ ErmC TetL	aminoglycosides; penam; lincosamide antibiotic; tetracyclines;
Staphylococcus hominis	3	BlaZ CatA TetK	penam; phenicols; tetracyclines;
Staphylococcus hominis	3	Aac6-Aph2 BlaZ MECA	aminoglycosides; penam; carbapenem;
Staphylococcus hominis	2	BlaZ MECA	penam; carbapenem;
Staphylococcus hominis	2	BlaZ LnuA	penam; lincosamide antibiotic;
Staphylococcus haemolyticus	9	Aac6-Aph2 Aph3-III BlaZ Dfr MECA MphC MsrA Sat4A TetK	aminoglycosides; aminoglycoside antibiotic; penam; trimethoprim; carbapenem; macrolide antibiotic; streptogramin antibiotic; nucleoside antibiotic; tetracyclines;
Staphylococcus haemolyticus	9	Aac6-Aph2 Aph3-III BlaZ Dfr Far1 MphC MsrA Sat4A TetK	aminoglycosides; aminoglycoside antibiotic; penam; trimethoprim; beta-lactamases; macrolide antibiotic; streptogramin antibiotic; nucleoside antibiotic; tetracyclines;
Staphylococcus haemolyticus	9	Aac6-Aph2 AadD BlaZ Dfr Far1 MECA MphC MsrA TetK	aminoglycosides; aminoglycosides; penam; trimethoprim; beta-lactamases; carbapenem; macrolide antibiotic; streptogramin antibiotic; tetracyclines;
Staphylococcus haemolyticus	9	Aac6-Aph2 AadD Aph3-III BlaZ Dfr MECA MphC MsrA Sat4A	aminoglycosides; aminoglycosides; aminoglycoside antibiotic; penam; trimethoprim; carbapenem; macrolide antibiotic; streptogramin antibiotic; nucleoside antibiotic;
Staphylococcus haemolyticus	8	Aac6-Aph2 BlaZ Dfr MECA MphC MsrA TetK VgaA	aminoglycosides; penam; trimethoprim; carbapenem; macrolide antibiotic; streptogramin antibiotic; tetracyclines; pleuromutilin antibiotic;
Staphylococcus haemolyticus	8	Aac6-Aph2 Aph3-III BlaZ MECA MphC MsrA TetK TetM	aminoglycosides; aminoglycoside antibiotic; penam; carbapenem; macrolide antibiotic; streptogramin antibiotic; tetracyclines; tetracycline antibiotic;
Staphylococcus haemolyticus	8	Aac6-Aph2 Aph3-III BlaZ MECA MphC MsrA Sat4A TetL	aminoglycosides; aminoglycoside antibiotic; penam; carbapenem; macrolide antibiotic; streptogramin antibiotic; nucleoside antibiotic; tetracyclines;
Staphylococcus haemolyticus	8	Aac6-Aph2 Aph3-III BlaZ MECA MphC MsrA Sat4A TetK	aminoglycosides; aminoglycoside antibiotic; penam; carbapenem; macrolide antibiotic; streptogramin antibiotic; nucleoside antibiotic; tetracyclines;
Staphylococcus haemolyticus	8	Aac6-Aph2 Aph3-III BlaZ MECA MphC MsrA Sat4A Str	aminoglycosides; aminoglycoside antibiotic; penam; carbapenem; macrolide antibiotic; streptogramin antibiotic; nucleoside antibiotic; aminoglycosides;
Staphylococcus haemolyticus	8	Aac6-Aph2 Aph3-III BlaZ ErmC MECA MphC MsrA Sat4A	aminoglycosides; aminoglycoside antibiotic; penam; lincosamide antibiotic; carbapenem; macrolide antibiotic; streptogramin antibiotic; nucleoside antibiotic;
Staphylococcus haemolyticus	8	Aac6-Aph2 Aph3-III BlaZ Dfr Far1 MECA Sat4A TetK	aminoglycosides; aminoglycoside antibiotic; penam; trimethoprim; beta-lactamases; carbapenem; nucleoside antibiotic; tetracyclines;
Staphylococcus haemolyticus	8	Aac6-Aph2 AadD BlaZ Dfr Far1 LnuA MECA TetK	aminoglycosides; aminoglycosides; penam; trimethoprim; beta-lactamases; lincosamide antibiotic; carbapenem; tetracyclines;
Staphylococcus haemolyticus	7	Aph3-III BlaZ MECA MphC MsrA Sat4A TetK	aminoglycoside antibiotic; penam; carbapenem; macrolide antibiotic; streptogramin antibiotic; nucleoside antibiotic; tetracyclines;
Staphylococcus haemolyticus	7	Aac6-Aph2 BlaZ Far1 MECA MphC MsrA TetK	aminoglycosides; penam; beta-lactamases; carbapenem; macrolide antibiotic; streptogramin antibiotic; tetracyclines;
Staphylococcus haemolyticus	7	Aac6-Aph2 BlaZ Dfr MECA MphC MsrA TetK	aminoglycosides; penam; trimethoprim; carbapenem; macrolide antibiotic; streptogramin antibiotic; tetracyclines;
Staphylococcus haemolyticus	7	Aac6-Aph2 BlaZ Dfr DfrC MECA MphC MsrA	aminoglycosides; penam; trimethoprim; diaminopyrimidine antibiotic; carbapenem; macrolide antibiotic; streptogramin antibiotic;
Staphylococcus haemolyticus	7	Aac6-Aph2 Aph3-III BlaZ MECA Sat4A TetK TetM	aminoglycosides; aminoglycoside antibiotic; penam; carbapenem; nucleoside antibiotic; tetracyclines; tetracycline antibiotic;
Staphylococcus haemolyticus	7	Aac6-Aph2 Aph3-III BlaZ MECA MphC MsrA Sat4A	aminoglycosides; aminoglycoside antibiotic; penam; carbapenem; macrolide antibiotic; streptogramin antibiotic; nucleoside antibiotic;
Staphylococcus haemolyticus	7	Aac6-Aph2 Aph3-III BlaZ Far1 MECA Sat4A TetK	aminoglycosides; aminoglycoside antibiotic; penam; beta-lactamases; carbapenem; nucleoside antibiotic; tetracyclines;
Staphylococcus haemolyticus	7	Aac6-Aph2 Aph3-III BlaZ CatA MECA Sat4A TetK	aminoglycosides; aminoglycoside antibiotic; penam; phenicols; carbapenem; nucleoside antibiotic; tetracyclines;
Staphylococcus haemolyticus	7	Aac6-Aph2 AadD Aph3-III BlaZ MECA TetK TetM	aminoglycosides; aminoglycosides; aminoglycoside antibiotic; penam; carbapenem; tetracyclines; tetracycline antibiotic;
Staphylococcus haemolyticus	6	Aph3-III BlaZ Far1 MECA Sat4A TetK	aminoglycoside antibiotic; penam; beta-lactamases; carbapenem; nucleoside antibiotic; tetracyclines;
Staphylococcus haemolyticus	6	Aph3-III BlaZ Dfr MECA Sat4A TetK	aminoglycoside antibiotic; penam; trimethoprim; carbapenem; nucleoside antibiotic; tetracyclines;
Staphylococcus haemolyticus	6	AadD BlaZ MECA MphC MsrA TetK	aminoglycosides; penam; carbapenem; macrolide antibiotic; streptogramin antibiotic; tetracyclines;
Staphylococcus haemolyticus	6	Aac6-Aph2 BlaZ MECA MphC MsrA TetK	aminoglycosides; penam; carbapenem; macrolide antibiotic; streptogramin antibiotic; tetracyclines;
Staphylococcus haemolyticus	6	Aac6-Aph2 BlaZ Dfr MphC MsrA TetL	aminoglycosides; penam; trimethoprim; macrolide antibiotic; streptogramin antibiotic; tetracyclines;
Staphylococcus haemolyticus	6	Aac6-Aph2 BlaZ Dfr MECA MphC MsrA	aminoglycosides; penam; trimethoprim; carbapenem; macrolide antibiotic; streptogramin antibiotic;
Staphylococcus haemolyticus	6	Aac6-Aph2 BlaZ Dfr ErmC MECA TetK	aminoglycosides; penam; trimethoprim; lincosamide antibiotic; carbapenem; tetracyclines;
Staphylococcus haemolyticus	6	Aac6-Aph2 Aph3-III BlaZ MECA MphC MsrA	aminoglycosides; aminoglycoside antibiotic; penam; carbapenem; macrolide antibiotic; streptogramin antibiotic;
Staphylococcus haemolyticus	6	Aac6-Aph2 AadD Aph3-III BlaZ MsrA Sat4A	aminoglycosides; aminoglycosides; aminoglycoside antibiotic; penam; streptogramin antibiotic; nucleoside antibiotic;
Staphylococcus haemolyticus	5	BlaZ MECA MphC MsrA TetK	penam; carbapenem; macrolide antibiotic; streptogramin antibiotic; tetracyclines;
Staphylococcus haemolyticus	5	BlaZ Dfr Far1 MECA TetK	penam; trimethoprim; beta-lactamases; carbapenem; tetracyclines;
Staphylococcus haemolyticus	5	BlaZ CatA Dfr MECA TetK	penam; phenicols; trimethoprim; carbapenem; tetracyclines;
Staphylococcus haemolyticus	5	Aph3-III BlaZ MECA Sat4A TetK	aminoglycoside antibiotic; penam; carbapenem; nucleoside antibiotic; tetracyclines;
Staphylococcus haemolyticus	5	Aac6-Aph2 BlaZ MphC MsrA TetK	aminoglycosides; penam; macrolide antibiotic; streptogramin antibiotic; tetracyclines;
Staphylococcus haemolyticus	5	Aac6-Aph2 BlaZ Far1 MECA TetK	aminoglycosides; penam; beta-lactamases; carbapenem; tetracyclines;
Staphylococcus haemolyticus	5	Aac6-Aph2 AadD BlaZ MECA TetK	aminoglycosides; aminoglycosides; penam; carbapenem; tetracyclines;
Staphylococcus haemolyticus	5	Aac6-Aph2 AadD BlaZ LnuA TetK	aminoglycosides; aminoglycosides; penam; lincosamide antibiotic; tetracyclines;
Staphylococcus haemolyticus	5	Aac6-Aph2 AadD BlaZ Dfr MECA	aminoglycosides; aminoglycosides; penam; trimethoprim; carbapenem;
Staphylococcus haemolyticus	4	BlaZ Far1 MECA TetK	penam; beta-lactamases; carbapenem; tetracyclines;
Staphylococcus haemolyticus	4	BlaZ CatA MECA TetK	penam; phenicols; carbapenem; tetracyclines;
Staphylococcus haemolyticus	4	Aph3-III BlaZ Sat4A TetK	aminoglycoside antibiotic; penam; nucleoside antibiotic; tetracyclines;
Staphylococcus haemolyticus	4	AadD BlaZ MECA TetK	aminoglycosides; penam; carbapenem; tetracyclines;
Staphylococcus haemolyticus	4	Aac6-Aph2 MphC MsrA TetK	aminoglycosides; macrolide antibiotic; streptogramin antibiotic; tetracyclines;
Staphylococcus haemolyticus	4	Aac6-Aph2 BlaZ ErmC TetM	aminoglycosides; penam; lincosamide antibiotic; tetracycline antibiotic;
Staphylococcus haemolyticus	3	Aac6-Aph2 Sat4A TetK	aminoglycosides; nucleoside antibiotic; tetracyclines;
Staphylococcus haemolyticus	3	Aac6-Aph2 AadD MsrA	aminoglycosides; aminoglycosides; streptogramin antibiotic;
Staphylococcus haemolyticus	10	Aac6-Aph2 Aph3-III BlaZ Dfr MECA MphC MsrA Sat4A TetK TetL	aminoglycosides; aminoglycoside antibiotic; penam; trimethoprim; carbapenem; macrolide antibiotic; streptogramin antibiotic; nucleoside antibiotic; tetracyclines; tetracyclines;
Staphylococcus haemolyticus	10	Aac6-Aph2 AadD Aph3-III BlaZ ErmC LnuA MphC MsrA Sat4A TetK	aminoglycosides; aminoglycosides; aminoglycoside antibiotic; penam; lincosamide antibiotic; lincosamide antibiotic; macrolide antibiotic; streptogramin antibiotic; nucleoside antibiotic; tetracyclines;
Staphylococcus epidermidis	7	BlaZ DfrC Far1 MECA MphC MsrA TetK	penam; diaminopyrimidine antibiotic; beta-lactamases; carbapenem; macrolide antibiotic; streptogramin antibiotic; tetracyclines;
Staphylococcus epidermidis	7	Aac6-Aph2 BlaZ DfrC ErmC Far1 MECA TetK	aminoglycosides; penam; diaminopyrimidine antibiotic; lincosamide antibiotic; beta-lactamases; carbapenem; tetracyclines;
Staphylococcus epidermidis	7	Aac6-Aph2 Aph3-III DfrC Far1 MECA MphC MsrA	aminoglycosides; aminoglycoside antibiotic; diaminopyrimidine antibiotic; beta-lactamases; carbapenem; macrolide antibiotic; streptogramin antibiotic;
Staphylococcus epidermidis	7	Aac6-Aph2 AadD BlaZ DfrC ErmC Far1 MECA	aminoglycosides; aminoglycosides; penam; diaminopyrimidine antibiotic; lincosamide antibiotic; beta-lactamases; carbapenem;
Staphylococcus epidermidis	6	BlaZ DfrC MECA MphC MsrA TetK	penam; diaminopyrimidine antibiotic; carbapenem; macrolide antibiotic; streptogramin antibiotic; tetracyclines;
Staphylococcus epidermidis	6	BlaZ DfrC LnuA MECA MphC MsrA	penam; diaminopyrimidine antibiotic; lincosamide antibiotic; carbapenem; macrolide antibiotic; streptogramin antibiotic;
Staphylococcus epidermidis	6	BlaZ DfrC Far1 MECA MphC MsrA	penam; diaminopyrimidine antibiotic; beta-lactamases; carbapenem; macrolide antibiotic; streptogramin antibiotic;
Staphylococcus epidermidis	6	Aac6-Aph2 BlaZ DfrC ErmC Far1 MECA	aminoglycosides; penam; diaminopyrimidine antibiotic; lincosamide antibiotic; beta-lactamases; carbapenem;
Staphylococcus epidermidis	6	Aac6-Aph2 Aph3-III DfrC Far1 MECA TetK	aminoglycosides; aminoglycoside antibiotic; diaminopyrimidine antibiotic; beta-lactamases; carbapenem; tetracyclines;
Staphylococcus epidermidis	6	Aac6-Aph2 Aph3-III BlaZ DfrC Far1 Sat4A	aminoglycosides; aminoglycoside antibiotic; penam; diaminopyrimidine antibiotic; beta-lactamases; nucleoside antibiotic;
Staphylococcus epidermidis	5	DfrC Far1 MECA MphC MsrA	diaminopyrimidine antibiotic; beta-lactamases; carbapenem; macrolide antibiotic; streptogramin antibiotic;
Staphylococcus epidermidis	5	BlaZ DfrC ErmC Far1 TetK	penam; diaminopyrimidine antibiotic; lincosamide antibiotic; beta-lactamases; tetracyclines;
Staphylococcus epidermidis	5	BlaZ DfrC ErmC Far1 MECA	penam; diaminopyrimidine antibiotic; lincosamide antibiotic; beta-lactamases; carbapenem;
Staphylococcus epidermidis	5	AadD BlaZ Dfr ErmC TetL	aminoglycosides; penam; trimethoprim; lincosamide antibiotic; tetracyclines;
Staphylococcus epidermidis	5	Aac6-Aph2 DfrC ErmC Far1 MECA	aminoglycosides; diaminopyrimidine antibiotic; lincosamide antibiotic; beta-lactamases; carbapenem;
Staphylococcus epidermidis	5	Aac6-Aph2 BlaZ Dfr DfrC MECA	aminoglycosides; penam; trimethoprim; diaminopyrimidine antibiotic; carbapenem;
Staphylococcus epidermidis	5	Aac6-Aph2 BlaZ DfrC Far1 MECA	aminoglycosides; penam; diaminopyrimidine antibiotic; beta-lactamases; carbapenem;
Staphylococcus epidermidis	5	Aac6-Aph2 BlaZ DfrC ErmC MECA	aminoglycosides; penam; diaminopyrimidine antibiotic; lincosamide antibiotic; carbapenem;
Staphylococcus epidermidis	5	Aac6-Aph2 BlaZ DfrC ErmC Far1	aminoglycosides; penam; diaminopyrimidine antibiotic; lincosamide antibiotic; beta-lactamases;
Staphylococcus epidermidis	5	Aac6-Aph2 Aph3-III DfrC Far1 MECA	aminoglycosides; aminoglycoside antibiotic; diaminopyrimidine antibiotic; beta-lactamases; carbapenem;
Staphylococcus epidermidis	5	Aac6-Aph2 Aph3-III BlaZ DfrC MECA	aminoglycosides; aminoglycoside antibiotic; penam; diaminopyrimidine antibiotic; carbapenem;
Staphylococcus epidermidis	4	DfrC Far1 MphC MsrA	diaminopyrimidine antibiotic; beta-lactamases; macrolide antibiotic; streptogramin antibiotic;
Staphylococcus epidermidis	4	BlaZ Dfr DfrC MECA	penam; trimethoprim; diaminopyrimidine antibiotic; carbapenem;
Staphylococcus epidermidis	4	BlaZ DfrC ErmC MECA	penam; diaminopyrimidine antibiotic; lincosamide antibiotic; carbapenem;
Staphylococcus epidermidis	4	Aph3-III DfrC MECA TetK	aminoglycoside antibiotic; diaminopyrimidine antibiotic; carbapenem; tetracyclines;
Staphylococcus epidermidis	4	Aac6-Aph2 DfrC MECA TetK	aminoglycosides; diaminopyrimidine antibiotic; carbapenem; tetracyclines;
Staphylococcus epidermidis	4	Aac6-Aph2 BlaZ Dfr DfrC	aminoglycosides; penam; trimethoprim; diaminopyrimidine antibiotic;
Staphylococcus epidermidis	4	Aac6-Aph2 BlaZ DfrC TetK	aminoglycosides; penam; diaminopyrimidine antibiotic; tetracyclines;
Staphylococcus epidermidis	4	Aac6-Aph2 Aph3-III DfrC MECA	aminoglycosides; aminoglycoside antibiotic; diaminopyrimidine antibiotic; carbapenem;
Staphylococcus epidermidis	3	Dfr DfrC MECA	trimethoprim; diaminopyrimidine antibiotic; carbapenem;
Staphylococcus epidermidis	3	DfrC MECA TetK	diaminopyrimidine antibiotic; carbapenem; tetracyclines;
Staphylococcus epidermidis	3	DfrC Far1 MECA	diaminopyrimidine antibiotic; beta-lactamases; carbapenem;
Staphylococcus epidermidis	3	BlaZ Dfr DfrC	penam; trimethoprim; diaminopyrimidine antibiotic;
Staphylococcus epidermidis	3	BlaZ DfrC Far1	penam; diaminopyrimidine antibiotic; beta-lactamases;
Staphylococcus epidermidis	3	BlaZ DfrC ErmC	penam; diaminopyrimidine antibiotic; lincosamide antibiotic;
Staphylococcus epidermidis	2	Dfr DfrC	trimethoprim; diaminopyrimidine antibiotic;
Staphylococcus capitis	5	AadD ErmA MECA Spc TetK	aminoglycosides; lincosamide antibiotic; carbapenem; aminoglycoside antibiotic; tetracyclines;
Staphylococcus capitis	4	Aac6-Aph2 MECA TetK VgaA	aminoglycosides; carbapenem; tetracyclines; pleuromutilin antibiotic;
Staphylococcus capitis	4	Aac6-Aph2 MECA MsrA VgaA	aminoglycosides; carbapenem; streptogramin antibiotic; pleuromutilin antibiotic;
Staphylococcus capitis	4	Aac6-Aph2 Far1 MECA VgaA	aminoglycosides; beta-lactamases; carbapenem; pleuromutilin antibiotic;
Staphylococcus capitis	3	Aac6-Aph2 MECA VgaA	aminoglycosides; carbapenem; pleuromutilin antibiotic;
Staphylococcus capitis	2	Aac6-Aph2 MECA	aminoglycosides; carbapenem;
Staphylococcus aureus	9	APH-Stph Aac3-Ik Aph3-III BlaZ Dha1 NorA Sat4A Tet-38 TetL	aminoglycosides; aminoglycosides; aminoglycoside antibiotic; penam; phenicols; acridine dye; nucleoside antibiotic; tetracyclines; tetracyclines;
Staphylococcus aureus	9	APH-Stph Aac3-Ik Aac6-Aph2 BlaZ Dha1 MECA NorA Tet-38 TetK	aminoglycosides; aminoglycosides; aminoglycosides; penam; phenicols; carbapenem; acridine dye; tetracyclines; tetracyclines;
Staphylococcus aureus	9	APH-Stph Aac3-Ik Aac6-Aph2 AadD BlaZ Dha1 NorA Tet-38 TetK	aminoglycosides; aminoglycosides; aminoglycosides; aminoglycosides; penam; phenicols; acridine dye; tetracyclines; tetracyclines;
Staphylococcus aureus	8	APH-Stph Aac3-Ik BlaZ Dha1 Far1 MECA NorA Tet-38	aminoglycosides; aminoglycosides; penam; phenicols; beta-lactamases; carbapenem; acridine dye; tetracyclines;
Staphylococcus aureus	7	APH-Stph Aac3-Ik BlaZ Dha1 FosB NorA Tet-38	aminoglycosides; aminoglycosides; penam; phenicols; fosfomycin; acridine dye; tetracyclines;
Staphylococcus aureus	7	APH-Stph Aac3-Ik Aac6-Aph2 BlaZ Dha1 ErmC NorA	aminoglycosides; aminoglycosides; aminoglycosides; penam; phenicols; lincosamide antibiotic; acridine dye;
Staphylococcus aureus	11	APH-Stph Aac3-Ik Aac6-Aph2 AadD BlaZ Dha1 ErmC MECA NorA Tet-38 TetK	aminoglycosides; aminoglycosides; aminoglycosides; aminoglycosides; penam; phenicols; lincosamide antibiotic; carbapenem; acridine dye; tetracyclines; tetracyclines;
Staphylococcus aureus	10	APH-Stph Aac3-Ik Aac6-Aph2 BlaZ Dha1 ErmC MECA NorA Tet-38 TetK	aminoglycosides; aminoglycosides; aminoglycosides; penam; phenicols; lincosamide antibiotic; carbapenem; acridine dye; tetracyclines; tetracyclines;
Serratia marcescens	6	Aac6-Ic SRT-SST StrA StrB SulII Tet-41	aminoglycosides; cephalosporin; aminoglycoside antibiotic; aminoglycoside antibiotic; sulfone antibiotic; tetracyclines;
Pseudomonas resinovorans	3	DfrA Pam SulI	trimethoprim; beta-lactamases; sulfone antibiotic;
Pseudomonas aeruginosa	8	AacAad AadA Aph3-IIb CatB7 DfrA5 OXA-50 OXA-7 QnrVC1	aminoglycosides; aminoglycoside antibiotic; aminoglycosides; phenicol antibiotic; diaminopyrimidine antibiotic; penam; penam; fluoroquinolone antibiotic;
Micrococcus luteus	4	AadA AadB Cmr SulI	aminoglycoside antibiotic; aminoglycosides; phenicol antibiotic; sulfone antibiotic;
Klebsiella pneumoniae	25	Aac3-IIa AacAad AadA AmpH Aph3''Ia CTX-M-1 CatBx DHA DfrA DfrA1 DfrA5 FloR OXA-1 OqxA OqxB Qnr-S QnrB SHV-OKP-LEN StrA StrB SulI SulII SulIII TEM-1D TetA	aminoglycosides; aminoglycosides; aminoglycoside antibiotic; beta-lactamases; aminoglycoside antibiotic; cephalosporin; phenicols; cephamycin; trimethoprim; diaminopyrimidine antibiotic; diaminopyrimidine antibiotic; phenicol antibiotic; penam; glycylcycline; glycylcycline; fluoroquinolones; fluoroquinolones; beta-lactamases; aminoglycoside antibiotic; aminoglycoside antibiotic; sulfone antibioti…
Klebsiella pneumoniae	22	Aac3-IIa AacAad AadA AmpH Aph3''Ia CTX-M-1 CatBx DfrA1 DfrA5 FloR OXA-1 OqxA OqxB Qnr-S QnrB SHV-OKP-LEN StrA StrB SulII SulIII TEM-1D TetA	aminoglycosides; aminoglycosides; aminoglycoside antibiotic; beta-lactamases; aminoglycoside antibiotic; cephalosporin; phenicols; diaminopyrimidine antibiotic; diaminopyrimidine antibiotic; phenicol antibiotic; penam; glycylcycline; glycylcycline; fluoroquinolones; fluoroquinolones; beta-lactamases; aminoglycoside antibiotic; aminoglycoside antibiotic; sulfone antibiotic; sulfone antibiotic; bet…
Klebsiella pneumoniae	16	Aac3-IIa AacAad AmpH CTX-M-1 CatBx DfrA5 OXA-1 OqxA OqxB QnrB SHV-OKP-LEN StrA StrB SulII TEM-1D TetA	aminoglycosides; aminoglycosides; beta-lactamases; cephalosporin; phenicols; diaminopyrimidine antibiotic; penam; glycylcycline; glycylcycline; fluoroquinolones; beta-lactamases; aminoglycoside antibiotic; aminoglycoside antibiotic; sulfone antibiotic; beta-lactamases; tetracycline antibiotic;
Klebsiella pneumoniae	15	Aac3-IIa AacAad AadA AmpH Aph3''Ia CatBx DfrA5 FloR OXA-1 OqxA OqxB QnrB SHV-OKP-LEN SulIII TetA	aminoglycosides; aminoglycosides; aminoglycoside antibiotic; beta-lactamases; aminoglycoside antibiotic; phenicols; diaminopyrimidine antibiotic; phenicol antibiotic; penam; glycylcycline; glycylcycline; fluoroquinolones; beta-lactamases; sulfone antibiotic; tetracycline antibiotic;
Klebsiella pneumoniae	12	Aac3-IIa AmpH CTX-M-1 DfrA5 OqxA OqxB QnrB SHV-OKP-LEN StrA StrB SulII TEM-1D	aminoglycosides; beta-lactamases; cephalosporin; diaminopyrimidine antibiotic; glycylcycline; glycylcycline; fluoroquinolones; beta-lactamases; aminoglycoside antibiotic; aminoglycoside antibiotic; sulfone antibiotic; beta-lactamases;
Klebsiella pneumoniae	10	Aac3-IIa AmpH CTX-M-1 DfrA5 QnrB SHV-OKP-LEN StrA StrB SulII TEM-1D	aminoglycosides; beta-lactamases; cephalosporin; diaminopyrimidine antibiotic; fluoroquinolones; beta-lactamases; aminoglycoside antibiotic; aminoglycoside antibiotic; sulfone antibiotic; beta-lactamases;
Enterococcus sp.	7	Aac6-Aph2 TetM VanC1 VanR-C VanS-C VanT VanX-Yc	aminoglycosides; tetracycline antibiotic; glycopeptides; glycopeptides; glycopeptides; glycopeptides; glycopeptides;
Enterococcus sp.	6	TetM VanC1 VanR-C VanS-C VanT VanX-Yc	tetracycline antibiotic; glycopeptides; glycopeptides; glycopeptides; glycopeptides; glycopeptides;
Enterococcus sp.	10	Aac6-Aph2 CatA ErmB TetM TetS VanC1 VanR-C VanS-C VanT VanX-Yc	aminoglycosides; phenicols; lincosamide antibiotic; tetracycline antibiotic; tetracycline antibiotic; glycopeptides; glycopeptides; glycopeptides; glycopeptides; glycopeptides;
Enterococcus faecium	9	Dfr ErmA MsrC Spc VanA VanH-Pt VanS-A VanX-M VanY-A	trimethoprim; lincosamide antibiotic; streptogramin antibiotic; aminoglycoside antibiotic; glycopeptide antibiotic; glycopeptides; glycopeptides; glycopeptides; glycopeptides;
Enterococcus faecium	8	Aac6-Ii Dfr ErmB ErmC LinB MsrC TetL TetM	aminoglycosides; trimethoprim; lincosamide antibiotic; lincosamide antibiotic; macrolide-lincosamide-streptogramin; streptogramin antibiotic; tetracyclines; tetracycline antibiotic;
Enterococcus faecium	8	Aac6-Aph2 MsrC VanA VanH-Pt VanR-A VanS-A VanX-M VanY-A	aminoglycosides; streptogramin antibiotic; glycopeptide antibiotic; glycopeptides; glycopeptides; glycopeptides; glycopeptides; glycopeptides;
Enterococcus faecium	7	ErmA Spc VanA VanH-Pt VanR-A VanX-M VanY-A	lincosamide antibiotic; aminoglycoside antibiotic; glycopeptide antibiotic; glycopeptides; glycopeptides; glycopeptides; glycopeptides;
Enterococcus faecium	6	Aac6-Aph2 Aac6-Ii ErmA MsrC Spc TetM	aminoglycosides; aminoglycosides; lincosamide antibiotic; streptogramin antibiotic; aminoglycoside antibiotic; tetracycline antibiotic;
Enterococcus faecium	5	Aac6-Ii ErmA MsrC Spc TetM	aminoglycosides; lincosamide antibiotic; streptogramin antibiotic; aminoglycoside antibiotic; tetracycline antibiotic;
Enterococcus faecium	5	Aac6-Ii Dfr MsrC TetM TetS	aminoglycosides; trimethoprim; streptogramin antibiotic; tetracycline antibiotic; tetracycline antibiotic;
Enterococcus faecium	5	Aac6-Ii Dfr MsrC TetL TetM	aminoglycosides; trimethoprim; streptogramin antibiotic; tetracyclines; tetracycline antibiotic;
Enterococcus faecium	4	Aac6-Ii MsrC TetL TetM	aminoglycosides; streptogramin antibiotic; tetracyclines; tetracycline antibiotic;
Enterococcus faecium	15	Aac6-Aph2 Aac6-Ii Dfr ErmB ErmC LinB MsrC TetL TetM VanA VanH-Pt VanR-A VanS-A VanX-M VanY-A	aminoglycosides; aminoglycosides; trimethoprim; lincosamide antibiotic; lincosamide antibiotic; macrolide-lincosamide-streptogramin; streptogramin antibiotic; tetracyclines; tetracycline antibiotic; glycopeptide antibiotic; glycopeptides; glycopeptides; glycopeptides; glycopeptides; glycopeptides;
Enterococcus faecium	12	Aac6-Ii Dfr ErmC MsrC TetL TetM VanA VanH-Pt VanR-A VanS-A VanX-M VanY-A	aminoglycosides; trimethoprim; lincosamide antibiotic; streptogramin antibiotic; tetracyclines; tetracycline antibiotic; glycopeptide antibiotic; glycopeptides; glycopeptides; glycopeptides; glycopeptides; glycopeptides;
Enterococcus faecium	12	Aac6-Aph2 Aac6-Ii CatA Dfr ErmA MsrC Spc VanA VanH-Pt VanR-A VanX-M VanY-A	aminoglycosides; aminoglycosides; phenicols; trimethoprim; lincosamide antibiotic; streptogramin antibiotic; aminoglycoside antibiotic; glycopeptide antibiotic; glycopeptides; glycopeptides; glycopeptides; glycopeptides;
Enterococcus faecium	11	Aac6-Ii Dfr ErmA MsrC Spc VanA VanH-Pt VanR-A VanS-A VanX-M VanY-A	aminoglycosides; trimethoprim; lincosamide antibiotic; streptogramin antibiotic; aminoglycoside antibiotic; glycopeptide antibiotic; glycopeptides; glycopeptides; glycopeptides; glycopeptides; glycopeptides;
Enterococcus faecium	11	Aac6-Aph2 ErmA MsrC Spc TetM VanA VanH-Pt VanR-A VanS-A VanX-M VanY-A	aminoglycosides; lincosamide antibiotic; streptogramin antibiotic; aminoglycoside antibiotic; tetracycline antibiotic; glycopeptide antibiotic; glycopeptides; glycopeptides; glycopeptides; glycopeptides; glycopeptides;
Enterococcus faecium	10	Aac6-Ii ErmA MsrC Spc VanA VanH-Pt VanR-A VanS-A VanX-M VanY-A	aminoglycosides; lincosamide antibiotic; streptogramin antibiotic; aminoglycoside antibiotic; glycopeptide antibiotic; glycopeptides; glycopeptides; glycopeptides; glycopeptides; glycopeptides;
Enterococcus faecium	10	Aac6-Ii Dfr ErmA MsrC Spc VanA VanH-Pt VanS-A VanX-M VanY-A	aminoglycosides; trimethoprim; lincosamide antibiotic; streptogramin antibiotic; aminoglycoside antibiotic; glycopeptide antibiotic; glycopeptides; glycopeptides; glycopeptides; glycopeptides;
Enterococcus faecium	10	Aac6-Ii Dfr ErmA MsrC Spc VanA VanH-Pt VanR-A VanX-M VanY-A	aminoglycosides; trimethoprim; lincosamide antibiotic; streptogramin antibiotic; aminoglycoside antibiotic; glycopeptide antibiotic; glycopeptides; glycopeptides; glycopeptides; glycopeptides;
Enterococcus faecalis	8	Aac6-Aph2 Aph3-III CatA ErmB LsaA MphD Sat4A TetM	aminoglycosides; aminoglycoside antibiotic; phenicols; lincosamide antibiotic; streptogramin antibiotic; macrolide antibiotic; nucleoside antibiotic; tetracycline antibiotic;
Enterococcus faecalis	7	Ant6-Ia Aph3-III CatA ErmB LsaA MphD TetM	aminoglycoside antibiotic; aminoglycoside antibiotic; phenicols; lincosamide antibiotic; streptogramin antibiotic; macrolide antibiotic; tetracycline antibiotic;
Enterococcus faecalis	7	Aac6-Aph2 Aph3-III ErmB LsaA MphD Sat4A TetM	aminoglycosides; aminoglycoside antibiotic; lincosamide antibiotic; streptogramin antibiotic; macrolide antibiotic; nucleoside antibiotic; tetracycline antibiotic;
Enterococcus faecalis	7	Aac6-Aph2 Aph3-III CatA ErmB LsaA MphD Sat4A	aminoglycosides; aminoglycoside antibiotic; phenicols; lincosamide antibiotic; streptogramin antibiotic; macrolide antibiotic; nucleoside antibiotic;
Enterococcus faecalis	6	Aac6-Aph2 Aph3-III LsaA MphD Sat4A TetM	aminoglycosides; aminoglycoside antibiotic; streptogramin antibiotic; macrolide antibiotic; nucleoside antibiotic; tetracycline antibiotic;
Enterococcus faecalis	5	CatA ErmB LsaA MphD TetM	phenicols; lincosamide antibiotic; streptogramin antibiotic; macrolide antibiotic; tetracycline antibiotic;
Enterococcus faecalis	5	Aac6-Aph2 ErmB LsaA MphD TetM	aminoglycosides; lincosamide antibiotic; streptogramin antibiotic; macrolide antibiotic; tetracycline antibiotic;
Enterococcus faecalis	4	ErmB LsaA MphD TetM	lincosamide antibiotic; streptogramin antibiotic; macrolide antibiotic; tetracycline antibiotic;
Enterococcus faecalis	4	Aac6-Aph2 LsaA MphD TetM	aminoglycosides; streptogramin antibiotic; macrolide antibiotic; tetracycline antibiotic;
Enterococcus faecalis	3	LsaA MphD TetM	streptogramin antibiotic; macrolide antibiotic; tetracycline antibiotic;
Enterococcus faecalis	3	CatA MphD TetM	phenicols; macrolide antibiotic; tetracycline antibiotic;
Enterococcus faecalis	3	Aac6-Aph2 MphD TetM	aminoglycosides; macrolide antibiotic; tetracycline antibiotic;
Enterococcus faecalis	3	Aac6-Aph2 LsaA TetM	aminoglycosides; streptogramin antibiotic; tetracycline antibiotic;
Enterococcus faecalis	3	Aac6-Aph2 LsaA MphD	aminoglycosides; streptogramin antibiotic; macrolide antibiotic;
Enterococcus faecalis	10	Aac3-Ik Aac6-Aph2 Aph3-III CatA ErmB LsaA MphD NorA Sat4A TetM	aminoglycosides; aminoglycosides; aminoglycoside antibiotic; phenicols; lincosamide antibiotic; streptogramin antibiotic; macrolide antibiotic; acridine dye; nucleoside antibiotic; tetracycline antibiotic;
Enterobacter cloacae	7	ACT-MIR AadA AadB FosA2 Qnr-A SulI TetA	beta-lactamases; aminoglycoside antibiotic; aminoglycosides; fosfomycin; fluoroquinolones; sulfone antibiotic; tetracycline antibiotic;
Enterobacter cloacae	15	ACT-MIR Aac3-IIa AacAad AadA CTX-M-1 CatA1 CatBx DfrA5 OXA-1 QnrB StrA StrB SulII TEM-1D TetA	beta-lactamases; aminoglycosides; aminoglycosides; aminoglycoside antibiotic; cephalosporin; phenicols; phenicols; diaminopyrimidine antibiotic; penam; fluoroquinolones; aminoglycoside antibiotic; aminoglycoside antibiotic; sulfone antibiotic; beta-lactamases; tetracycline antibiotic;
Corynebacterium resistens	10	Aac6-Ia AadA Aph3''Ia Cmr ErmX StrA StrB SulI TetW TetZ	aminoglycosides; aminoglycoside antibiotic; aminoglycoside antibiotic; phenicol antibiotic; lincosamide antibiotic; aminoglycoside antibiotic; aminoglycoside antibiotic; sulfone antibiotic; tetracycline antibiotic; tetracyclines;
Comamonas testosteroni	6	Aac6-IIc CmlA EreA GES IMP-1 OXA-7	aminoglycosides; phenicol antibiotic; macrolide antibiotic; cephalosporin; cephalosporin; penam;
Bacillus sp.	2	BLA Dfr	; trimethoprim;
Bacillus cereus	2	BLA OXA-51	; cephalosporin;
Aerococcus viridans	3	Aac6-Aph2 Dfr TetM	aminoglycosides; trimethoprim; tetracycline antibiotic;
Acinetobacter baumannii	8	ADC BlaA1 BlaA2 CARB-5 Mbl OXA-23 OXA-51 Zn-dependent	cephalosporin; beta-lactamases; beta-lactamases; penam; glycopeptide antibiotic; penam; cephalosporin; beta-lactamases;
Acinetobacter baumannii	7	ADC BlaA1 BlaA2 CARB-5 OXA-23 OXA-51 Zn-dependent	cephalosporin; beta-lactamases; beta-lactamases; penam; penam; cephalosporin; beta-lactamases;
Acinetobacter baumannii	12	ADC ArmA BlaA1 BlaA2 CARB-5 Mbl MphE MsrE OXA-23 OXA-51 Tet-39 Zn-dependent	cephalosporin; aminoglycoside antibiotic; beta-lactamases; beta-lactamases; penam; glycopeptide antibiotic; macrolide antibiotic; streptogramin antibiotic; penam; cephalosporin; tetracyclines; beta-lactamases;
Acinetobacter baumannii	11	ADC ArmA BlaA1 BlaA2 CARB-5 Mbl MphE MsrE OXA-23 OXA-51 Zn-dependent	cephalosporin; aminoglycoside antibiotic; beta-lactamases; beta-lactamases; penam; glycopeptide antibiotic; macrolide antibiotic; streptogramin antibiotic; penam; cephalosporin; beta-lactamases;
