## Supplementary File 5 for "Cartography of opportunistic pathogens and antibiotic resistance genes in a tertiary hospital environment"

### Sheet: ARG cassettes
Genomic Cassette ID	Species	ARGs	Cassette Size
AbaC1	Acinetobacter baumannii	OXA-23 StrA StrB TetB	4
AbaC2	Acinetobacter baumannii	ArmA MphE MsrE	3
AbaC3	Acinetobacter baumannii	Aph3-III TEM-1D	2
EclC1	Enterobacter cloacae	Aac3-IIa AacAad AadA CatA1 CatBx OXA-1	6
EclC2	Enterobacter cloacae	Aac3-IIa AacAad CatBx CTX-M-1 OXA-1	5
EclC3	Enterobacter cloacae	CTX-M-1 StrA StrB SulII TEM-1D	5
EclC4	Enterobacter cloacae	Aac3-IIa CTX-M-1 TEM-1D	3
EclC5	Enterobacter cloacae	DfrA5 QnrB	2
EfaC1	Enterococcus faecium	VanA VanH VanR VanX VanY	5
EfaC2	Enterococcus faecium	VanA VanH VanS VanX VanY	5
EfaC3	Enterococcus faecium	ErmA Spc	2
EfaC4	Enterococcus faecium	ErmB LinB	2
EfsC1	Enterococcus faecalis	Ant6-Ia Aph3-III ErmB	3
EfsC2	Enterococcus faecalis	Aph3-III ErmB Sat4A	3
EfsC3	Enterococcus faecalis	Aac6-Aph2 Sat4A	2
EspC1	Enterococcus spp.	VanC1 VanR-C VanS-C VanT VanX-Yc	5
KpnC1	Klebsiella pneumoniae	Aac3-IIa AacAad CatBx OXA-1 TetA	5
KpnC2	Klebsiella pneumoniae	Aac3-IIa AacAad CatBx DfrA5 OXA-1	5
KpnC3	Klebsiella pneumoniae	CTX-M-1 StrA StrB SulII TEM-1D	5
KpnC4	Klebsiella pneumoniae	AadA Aph3Ia FloR SulIII	4
KpnC5	Klebsiella pneumoniae	QnrB TetA	2
KpnC6	Klebsiella pneumoniae	OqxA OqxB	2
SauC1	Staphylococcus aureus	Aac6-Aph2 BlaZ	2
SauC2	Staphylococcus aureus	Aph3-III Sat4A	2
ScaC1	Staphylococcus capitis	Aac6-Aph2 DfrC	2
ScaC2	Staphylococcus capitis	AadD MECA	2
ScaC3	Staphylococcus capitis	ErmA Spc	2
SepC1	Staphylococcus epidermidis	MphC MsrA	2
SepC2	Staphylococcus epidermidis	Aac6-Aph2 ErmC	2
SepC3	Staphylococcus epidermidis	Aph3-III Aac6-Aph2	2
ShaC1	Staphylococcus haemolyticus	MphC MsrA	2
ShaC2	Staphylococcus haemolyticus	Aph3-III Sat4A	2
ShoC1	Staphylococcus hominis	Ant6-Ia Aph3-III Sat4A	3
ShoC2	Staphylococcus hominis	BlaZ ErmC	2
ShoC3	Staphylococcus hominis	DfrC MECA	2
