## Supplementary File 6 for "Cartography of opportunistic pathogens and antibiotic resistance genes in a tertiary hospital environment"

### Sheet: Legend
Legends	Antibiotics
SAM	Ampicillin / Sulbactam
TZP	Piperacillin/ Tazobactam
FEP	Cefepime
IPM	Imipenem
AN	Amikacin
G	Gentamicin
CIP	Ciprofloxacin
TGC	Tigecycline
SXT	Trimethoprim-sulfamethoxazole
CTX	Cefotaxime
NAL	Nalidixic Acid
MI	Minocycline
CAZ	Ceftazidime
PB	Polymixin B
MEM	Meropenem
LVX	Levofloxacin
S	Susceptible
I	Intermediate
R	Resistant
Results are only provided for isolates with complete antibiograms

### Sheet: A. baumannii
Library ID	SAM	TZP	FEP	IPM	AN	G	CIP	SXT	MI	PB	LVX
MBB811	S	S	S	S	S	S	S	S	S	S	S
MBB812	S	S	S	S	S	S	S	S	S	S	S
MBB813	S	S	S	S	S	S	S	S	S	S	S
MBB814	S	S	S	S	S	S	S	S	S	S	S
MBB815	R	R	R	R	S	S	R	S	I	S	R
MBB816	S	S	S	S	S	S	S	S	S	S	S
MBB817	S	R	R	R	S	S	R	R	I	S	R
MBB818	R	R	R	R	S	R	R	R	S	S	R
MBB819	R	R	R	R	R	R	R	R	S	S	R
MBB820	R	R	R	R	R	R	R	R	R	S	R
MBB821	R	R	R	R	R	R	R	R	R	S	R
MBB822	S	S	S	S	S	S	S	S	S	S	S
MBB823	S	S	I	S	S	S	S	S	S	S	S
MBB825	S	S	S	S	S	S	S	S	S	S	S
MBB826	S	R	R	S	R	R	R	R	I	S	R
MBB827	S	S	S	S	S	S	S	R	S	S	S
MBB828	R	R	R	R	S	S	R	R	S	S	R
MBB829	R	R	R	R	R	R	R	R	I	S	R
MBB830	R	R	R	R	R	R	R	R	R	S	R
MBB831	S	S	S	S	S	S	S	S	S	S	S
MBB832	R	R	R	R	R	R	R	R	I	S	R
MBB833	I	R	R	R	R	R	R	R	S	S	R
MBB834	S	S	S	S	S	S	S	S	S	S	S
MBB835	S	S	S	S	S	S	S	S	S	S	S
MBB836	R	R	R	R	R	R	R	R	I	S	R
MBB838	S	S	S	S	S	S	S	S	S	S	S
MBB839	R	R	R	R	R	R	R	R	I	S	R
MBB840	S	S	S	S	S	S	S	S	S	S	S
MBB841	R	R	R	R	R	R	R	R	S	S	R
MBB842	S	I	S	S	S	S	S	S	S	S	S
MBB843	R	R	R	R	R	R	R	R	S	S	R
MBB844	S	I	S	S	S	S	S	R	S	S	S
MBB845	R	R	R	R	R	R	R	R	S	S	R
MBB846	R	R	R	R	R	R	R	R	I	S	R
MBB847	S	S	S	S	S	S	S	S	S	S	S
MBB848	S	S	S	S	S	S	S	S	S	S	S
MBB849	S	S	S	S	S	S	S	S	S	S	S
MBB852	S	S	S	S	S	S	S	S	S	S	S
MBB853	R	R	R	R	R	R	R	R	R	S	R
MBB854	R	R	R	R	R	R	R	R	I	S	R
MBB855	R	R	R	R	R	R	R	R	I	S	R
MBB856	R	R	R	R	R	R	R	R	I	S	R
MBB857	R	R	R	R	R	R	R	R	R	S	R
MBB858	R	R	R	R	R	R	R	R	I	S	R
MBB859	S	S	S	S	S	S	S	S	S	S	S
MBB860	R	R	R	R	R	R	R	R	I	S	R
MBB861	S	S	S	S	S	S	S	S	S	S	S
MBB862	R	R	R	R	R	R	R	R	I	S	R
MBB863	R	R	R	R	R	R	R	R	I	S	R
MBB864	R	R	R	R	R	R	R	R	I	S	R
MBB865	R	R	R	R	R	R	R	R	R	S	R
MBB866	S	S	S	S	S	S	S	S	S	S	S
MBB867	S	S	S	S	S	S	S	S	S	S	S
MBB868	S	S	S	S	S	S	S	S	S	S	S
MBB869	R	R	R	R	R	R	R	R	S	S	R
MBB870	S	S	S	S	S	S	S	S	S	S	S
MBB871	R	R	R	R	R	R	R	R	I	S	R
MBB872	S	S	S	S	S	S	S	S	S	S	S
MBB873	S	S	S	S	S	S	S	S	S	S	S
MBB874	S	S	S	S	S	S	S	S	S	S	S
MBB875	S	S	S	S	S	S	S	S	S	S	S
MBB876	R	R	R	R	R	R	R	R	S	S	R
MBB877	S	R	R	R	S	S	R	S	S	S	R
MBB878	R	R	R	R	S	R	R	R	S	S	R
MBB879	R	R	I	R	S	S	S	I	S	S	S
MBB880	S	S	S	S	S	S	S	S	S	S	S
MBB881	S	S	S	S	S	S	S	S	S	S	S
MBB882	R	R	R	R	R	R	R	R	S	S	R
MBB883	R	R	R	R	R	R	R	R	S	S	R
MBB884	S	S	S	S	S	S	S	S	S	S	S
MBB885	S	S	S	S	S	S	S	S	S	S	S
MBB886	R	R	R	R	R	R	R	R	S	S	R
MBB887	S	I	S	S	S	S	S	S	S	S	S
MBB888	S	S	S	S	S	S	S	S	S	S	S
MBB889	R	R	R	R	S	R	R	R	R	S	R
MBB890	R	R	R	R	R	R	R	R	I	S	R
MBB891	S	S	S	S	S	S	S	S	S	S	S
MBB892	S	I	S	S	S	S	S	S	S	S	S
MBB893	R	R	R	R	R	R	R	R	I	S	R
MBB894	S	S	S	S	S	S	S	S	S	S	S
MBB895	S	S	S	S	S	S	S	S	S	S	S
MBB896	R	R	R	R	R	R	R	R	I	S	R
MBB897	S	S	S	S	S	S	S	S	S	S	S
MBB898	S	S	S	S	S	S	S	S	S	S	S
MBB899	R	R	R	R	S	S	R	R	S	S	R
MBB900	S	S	S	S	S	S	S	S	S	S	S
MBB901	S	S	S	S	S	S	S	S	S	S	S
MBB902	R	R	R	R	R	R	R	R	S	S	R
MBB903	S	S	S	S	S	S	S	S	S	S	S
MBB904	R	R	R	R	S	R	R	I	I	S	R
MBB905	S	S	S	S	S	S	S	S	S	S	S
MBB906	R	R	R	R	R	R	R	R	I	S	R
MBB907	R	R	R	R	R	R	R	R	I	S	R
MBB908	S	S	S	S	S	S	S	S	S	S	S
MBB909	R	R	R	R	S	R	R	R	S	S	R
MBB910	R	R	R	R	S	R	R	R	I	S	R
MBB911	S	S	S	S	S	S	S	S	S	S	S
MBB912	S	S	S	S	S	S	S	S	S	S	S
MBB913	S	S	S	S	S	S	S	S	S	S	S
MBB914	R	R	R	R	R	R	R	R	S	S	R
MBB915	S	S	S	S	S	S	S	S	S	S	S
MBB916	R	R	R	R	R	R	R	R	R	S	R
MBB917	R	R	R	R	R	R	R	R	S	S	R
MBB918	S	S	S	S	S	S	S	S	S	S	S
MBB919	S	S	S	S	S	S	S	S	S	S	S
MBB920	S	S	S	S	S	S	S	S	S	S	S

### Sheet: E. anophelis
Library ID	IPM	MEM	FEP	CAZ	SAM	CTX	CIP	LVX	TGC	SXT	G	TZP	NAL
WEB013	R	R	R	R	R	R	I	R	R	S	R	R	S
WEB014	R	R	R	R	R	R	I	S	R	S	R	R	S
WEB015	R	R	R	R	R	S	R	S	R	I	R	R	S
WEB016	R	R	R	R	R	R	R	S	R	S	R	R	S
WEB017	R	R	R	R	R	S	I	S	R	S	R	R	S
WEB018	R	R	R	R	R	R	R	S	R	I	R	R	R
WEB019	R	R	R	R	R	S	I	S	R	S	R	R	S
WEB020	R	R	R	R	R	R	R	R	R	S	R	R	R
WEB021	R	R	R	R	R	R	R	S	R	S	R	R	S
WEB022	R	R	R	R	R	R	R	S	R	S	R	R	S
WEB023	R	R	R	R	R	R	R	I	R	I	R	R	S
WEB024	R	R	R	R	R	S	I	S	R	S	R	R	S
WEB025	R	R	R	R	R	R	R	R	R	S	R	R	R
WEB026	R	R	R	R	R	R	R	S	R	S	R	R	S
WEB027	R	R	R	R	R	R	R	R	R	S	R	R	R
WEB028	R	R	R	R	R	R	R	S	R	S	R	R	S
WEB031	R	R	R	R	R	R	I	S	R	I	R	R	S
WEB032	R	R	R	R	R	R	I	S	R	I	R	R	S
WEB033	R	R	R	R	R	R	R	I	R	I	R	R	R
WEB034	R	R	R	R	R	I	S	S	R	S	R	R	S
WEB035	R	R	R	R	R	R	R	R	R	S	R	R	R
WEB036	R	R	R	R	R	S	S	S	S	S	I	R	S
WEB037	R	R	R	R	R	R	I	S	R	S	R	S	S
WEB038	R	R	R	R	R	R	R	S	I	R	R	R	S
WEB039	R	R	R	R	R	R	R	R	I	S	R	R	R
WEB041	R	R	R	R	R	R	S	S	I	I	R	R	S
WEB043	R	R	R	R	R	I	S	S	R	I	R	R	S
WEB044	R	R	R	R	R	R	R	R	R	R	R	R	R
WEB045	R	R	R	R	R	R	R	R	R	R	R	I	R
WEB046	R	R	R	R	R	R	R	S	R	I	R	R	S
WEB047	R	R	R	R	R	R	I	S	R	S	R	R	S
WEB048	R	R	R	R	R	I	R	R	R	S	R	R	R
WEB049	R	R	R	R	R	R	I	S	R	I	R	R	S
WEB050	R	R	R	R	R	R	I	S	R	S	R	R	S
WEB051	R	R	R	R	R	S	S	S	I	S	I	R	S
WEB052	R	R	R	R	R	R	R	R	R	S	R	I	R
WEB053	R	R	R	R	R	R	I	S	R	S	R	R	S
WEB054	R	R	R	R	R	R	R	S	R	S	R	R	S
WEB055	R	R	R	R	R	S	I	S	I	S	R	R	S
WEB056	R	R	R	R	R	R	R	S	R	S	R	R	S
WEB057	R	R	R	R	R	R	R	R	R	R	R	R	R
WEB058	R	R	R	R	R	R	R	S	R	S	R	S	S
WEB059	R	R	R	R	R	R	R	R	R	R	R	R	R
WEB060	R	R	R	R	R	S	S	S	R	S	R	S	S
WEB061	R	R	R	R	R	S	S	S	R	S	R	R	S
WEB062	R	R	R	R	R	S	S	S	S	I	I	R	S
WEB064	R	R	R	R	R	R	I	S	R	I	R	R	S
WEB067	R	R	R	R	R	S	S	S	S	S	I	R	S
WEB068	R	R	R	R	R	R	R	S	R	I	R	R	S
WEB069	R	R	R	R	R	R	R	R	R	I	R	R	R
WEB071	R	R	R	R	R	S	I	S	I	S	R	R	S
